# Bacterial metabolic remodelling by convergent evolution in response to host niche-dependent nutrient availability

**DOI:** 10.1101/2024.09.04.611177

**Authors:** Amy C. Pickering, Jamie Gorzynski, Grace Taylor-Joyce, Willow Fox, Pedro Melo, Joana Alves, Hannah Schlauch, Fiona Sargison, Gonzalo Yebra, J. Ross Fitzgerald

**Affiliations:** The Roslin Institute and Edinburgh Infectious Diseases, University of Edinburgh, Easter Bush, Midlothian, Scotland, UK

## Abstract

New pathogens often arise after host jump events between species. However, our understanding of how bacterial pathogens pivot to distinct nutrient availabilities in a new host niche is limited. *Staphylococcus aureus* is a multi-host pathogen responsible for a global burden of disease in humans and farmed animals. Multiple human-to-bovine host switching events led to the emergence of *S. aureus* as a leading cause of intramammary infection in dairy cattle. Here, we employed *ex vivo* milk infections to investigate how bovine *S. aureus* has adapted to the dairy niche revealing metabolic remodelling including upregulation of genes for lactose utilisation and branched-chain amino acid biosynthesis in response to nutrient availability. Notably, infection of milk by bovine *S. aureus* results in a milk clotting phenotype associated with enhanced bacterial growth that is dependent on the protease aureolysin. The same adaptive phenotype has evolved convergently in different bovine *S. aureus* lineages via mutations in distinct regulatory gene loci that promote enhanced aureolysin expression. Taken together, we have dissected a key adaptive trait for a bacterial pathogen after a host-switch event, involving metabolic remodelling in response to the availability of nutrients. These findings highlight the remarkable evolutionary plasticity of *S. aureus* underpinning its multi-host species tropism.
