## Supplemental Table 1 for "Bacterial metabolic remodelling by convergent evolution in response to host niche-dependent nutrient availability"

### Sheet: Supp Table 1
Supplemental Table 1: The S. aureus strains used for genotypic and phenotypic analysis
Strain Name	Genome File Name	Source	Host	Collection_date	Location	Site	Clonal Complex	Sequence Type	Clotting Phenotype	NCBI Project ID	Sequencing and Assembly Protocol
AR828	8422_AR828_Bov_AR_ST1.fasta	Mastitis	Bovine	2011-10-01	Argentina	San Antonio, Santa Fe	1	1	Clot	PRJEB56111	https://doi.org/10.1073/pnas.2211217119
AR829	8423_AR829_Bov_AR_ST1.fasta	Mastitis	Bovine	2011-09-01	Argentina	Rafaela, Santa Fe	1	1	Clot	PRJEB56111	https://doi.org/10.1073/pnas.2211217119
AR834	8428_AR834_Bov_AR_ST1.fasta	Mastitis	Bovine	2011-07-01	Argentina	Rafaela, Santa Fe	1	1	Clot	PRJEB56111	https://doi.org/10.1073/pnas.2211217119
AR835	8429_AR835_Bov_AR_ST1.fasta	Mastitis	Bovine	2011-07-01	Argentina	San Carlos, Santa Fe	1	1	Clot	PRJEB56111	https://doi.org/10.1073/pnas.2211217119
BR1	16600_BR1_Bov_BR_ST1.fasta	Mastitis	Bovine	2014	Brazil	Tambau	1	1	No Clot	PRJEB56111	https://doi.org/10.1073/pnas.2211217119
CTH252	973_17_Bov_US_ST1.fasta	Milk	Bovine	1987	USA		1	1	No Clot	PRJEB56111	https://doi.org/10.1073/pnas.2211217119
K185	12869_K185_Bov_KR_ST1.fasta	Mastitis	Bovine	2012	Korea	Chonnam	1	1	No Clot	PRJEB56111	https://doi.org/10.1073/pnas.2211217119
SV32	12593_47914_Bov_SE_ST1.fasta		Bovine	1988-1995	Sweden		1	1	No Clot	PRJEB56111	https://doi.org/10.1073/pnas.2211217119
T48	12758_T48_Bov_DE_ST1.fasta		Bovine	1988-1995	Germany		1	1	No Clot	PRJEB56111	https://doi.org/10.1073/pnas.2211217119
VI 54658	973_03_Bov_NO_ST1.fasta	Bovine bulk milk	Bovine	2001	Norway	Sogn og Fjordane	1	1	No Clot	PRJEB56111	https://doi.org/10.1073/pnas.2211217119
114	16630_BR31_Bov_BR_ST30.fasta	Mastitis	Bovine	2014	Brazil	São Carlos	30	30	No Clot	PRJEB56111	https://doi.org/10.1073/pnas.2211217119
CTH4	973_16_Bov_US_ST30.fasta	Milk	Bovine	1987	USA		30	30	No Clot	PRJEB56111	https://doi.org/10.1073/pnas.2211217119
CTH136	973_46_Bov_US_ST30.fasta	Milk	Bovine	1987	USA		30	30	No Clot	PRJEB56111	https://doi.org/10.1073/pnas.2211217119
K32	8541_K32_Bov_KR_ST30.fasta	Mastitis	Bovine	2010	Korea	Gyungsangbuk: Farm 20	30	30	Clot	PRJEB56111	https://doi.org/10.1073/pnas.2211217119
I10	12383_I10_Bov_IS_ST45.fasta		Bovine	1988-1995	Iceland		45	45	No Clot	PRJEB56111	https://doi.org/10.1073/pnas.2211217119
SV44	12605_47254_Bov_SE_ST45.fasta		Bovine	1988-1995	Sweden		45	45	Clot	PRJEB56111	https://doi.org/10.1073/pnas.2211217119
SV45	12606_47344_Bov_SE_ST45.fasta		Bovine	1988-1995	Sweden		45	45	No Clot	PRJEB56111	https://doi.org/10.1073/pnas.2211217119
SV46	12607_47364_Bov_SE_ST45.fasta		Bovine	1988-1995	Sweden		45	45	Clot	PRJEB56111	https://doi.org/10.1073/pnas.2211217119
T18	12728_T18_Bov_DE_ST45.fasta		Bovine	1988-1995	Germany		45	45	No Clot	PRJEB56111	https://doi.org/10.1073/pnas.2211217119
CTH211	973_88_Bov_US_ST45.fasta	Milk	Bovine	1987	USA		45	45	No Clot	PRJEB56111	https://doi.org/10.1073/pnas.2211217119
CTH160	973_93_Bov_US_ST45.fasta	TS	Bovine	1987	USA		45	45	No Clot	PRJEB56111	https://doi.org/10.1073/pnas.2211217119
K173	8663_K173_Bov_KR_ST45.fasta	Mastitis	Bovine	2012	Korea	Choongnam: Farm 58	45	45	No Clot	PRJEB56111	https://doi.org/10.1073/pnas.2211217119
K174	8664_K174_Bov_KR_ST45.fasta	Mastitis	Bovine	2012	Korea	Choongnam: Farm 58	45	45	No Clot	PRJEB56111	https://doi.org/10.1073/pnas.2211217119
K175	8665_K175_Bov_KR_ST45.fasta	Mastitis	Bovine	2012	Korea	Choongnam: Farm 58	45	45	No Clot	PRJEB56111	https://doi.org/10.1073/pnas.2211217119
1753-LR	12430_1753-LR_Bov_US_ST97.fasta		Bovine	1988-1995	USA		97	97	No Clot	PRJEB56111	https://doi.org/10.1073/pnas.2211217119
1843-LF	12437_1843-LF_Bov_US_ST97.fasta		Bovine	1988-1995	USA		97	97	Clot	PRJEB56111	https://doi.org/10.1073/pnas.2211217119
43S	12392_43S_Bov_IS_ST97.fasta		Bovine	1988-1995	Iceland		97	97	No Clot	PRJEB56111	https://doi.org/10.1073/pnas.2211217119
47S	12396_47S_Bov_IS_ST97.fasta		Bovine	1988-1995	Iceland		97	97	No Clot	PRJEB56111	https://doi.org/10.1073/pnas.2211217119
49S	12398_49S_Bov_IS_ST97.fasta		Bovine	1988-1995	Iceland		97	97	Clot	PRJEB56111	https://doi.org/10.1073/pnas.2211217119
50S	12399_50S_Bov_IS_ST97.fasta		Bovine	1988-1995	Iceland		97	97	No Clot	PRJEB56111	https://doi.org/10.1073/pnas.2211217119
51S	12400_51S_Bov_IS_ST97.fasta		Bovine	1988-1995	Iceland		97	97	Clot	PRJEB56111	https://doi.org/10.1073/pnas.2211217119
52S	12401_52S_Bov_IS_ST97.fasta		Bovine	1988-1995	Iceland		97	97	Clot	PRJEB56111	https://doi.org/10.1073/pnas.2211217119
A20	12351_A20_Bov_DK_ST97.fasta		Bovine	1988-1995	Denmark		97	97	Clot	PRJEB56111	https://doi.org/10.1073/pnas.2211217119
A44	12375_A44_Bov_DK_ST97.fasta		Bovine	1988-1995	Denmark		97	97	Clot	PRJEB56111	https://doi.org/10.1073/pnas.2211217119
AR802	8396_AR802_Bov_AR_ST97.fasta	Mastitis	Bovine	2003-07-01	Argentina	EEA/INTA Rafaela, Santa Fe	97	97	Clot	PRJEB56111	https://doi.org/10.1073/pnas.2211217119
BR16	16615_BR16_Bov_BR_ST97.fasta	Mastitis	Bovine	2015	Brazil	Conchal	97	97	Clot	PRJEB56111	https://doi.org/10.1073/pnas.2211217119
CH112	12550_CH112_Bov_CH_ST97.fasta		Bovine	1988-1995	Switzerland		97	97	Clot	PRJEB56111	https://doi.org/10.1073/pnas.2211217119
CH338	12557_CH338_Bov_CH_ST97.fasta		Bovine	1988-1995	Switzerland		97	97	No Clot	PRJEB56111	https://doi.org/10.1073/pnas.2211217119
CH348	12561_CH348_Bov_CH_ST97.fasta		Bovine	1988-1995	Switzerland		97	97	No Clot	PRJEB56111	https://doi.org/10.1073/pnas.2211217119
CH79	12531_CH79_Bov_CH_ST97.fasta		Bovine	1988-1995	Switzerland		97	97	Clot	PRJEB56111	https://doi.org/10.1073/pnas.2211217119
Chile5	454_02_Bov_CL_ST97.fasta		Bovine		Chile		97	97	No Clot	PRJEB56111	https://doi.org/10.1073/pnas.2211217119
CTH163	803_86_Bov_US_ST97.fasta		Bovine	1987	USA		97	97	Clot	PRJEB56111	https://doi.org/10.1073/pnas.2211217119
CTH54	454_04_Bov_US_ST97.fasta		Bovine	1987	USA		97	97	Clot	PRJEB56111	https://doi.org/10.1073/pnas.2211217119
E10	13586_E10_Bov_ZA_ST97.fasta	Mastitis	Bovine	Oct2013-Mar14	South Africa	KwaZulu-Natal	97	97	Clot	PRJEB56111	https://doi.org/10.1073/pnas.2211217119
E12	12673_E12_Bov_GB_ST97.fasta		Bovine	1988-1995	England		97	97	Clot	PRJEB56111	https://doi.org/10.1073/pnas.2211217119
E12	13588_E12_Bov_ZA_ST97.fasta	Mastitis	Bovine	Oct2013-Mar14	South Africa	KwaZulu-Natal	97	97	Clot	PRJEB56111	https://doi.org/10.1073/pnas.2211217119
E13	13589_E13_Bov_ZA_ST97.fasta	Mastitis	Bovine	Oct2013-Mar14	South Africa	KwaZulu-Natal	97	97	Clot	PRJEB56111	https://doi.org/10.1073/pnas.2211217119
E14	13590_E14_Bov_ZA_ST97.fasta	Mastitis	Bovine	Oct2013-Mar14	South Africa	KwaZulu-Natal	97	97	Clot	PRJEB56111	https://doi.org/10.1073/pnas.2211217119
E15	12676_E15_Bov_GB_ST97.fasta		Bovine	1988-1995	England		97	97	Clot	PRJEB56111	https://doi.org/10.1073/pnas.2211217119
E15	13591_E15_Bov_ZA_ST97.fasta	Mastitis	Bovine	Oct2013-Mar14	South Africa	KwaZulu-Natal	97	97	Clot	PRJEB56111	https://doi.org/10.1073/pnas.2211217119
E16	13592_E16_Bov_ZA_ST97.fasta	Mastitis	Bovine	Oct2013-Mar14	South Africa	KwaZulu-Natal	97	97	Clot	PRJEB56111	https://doi.org/10.1073/pnas.2211217119
E17	12678_E17_Bov_GB_ST97.fasta		Bovine	1988-1995	England		97	97	No Clot	PRJEB56111	https://doi.org/10.1073/pnas.2211217119
E18	13594_E18_Bov_ZA_ST97.fasta	Mastitis	Bovine	Oct2013-Mar14	South Africa	KwaZulu-Natal	97	97	Clot	PRJEB56111	https://doi.org/10.1073/pnas.2211217119
E19	13595_E19_Bov_ZA_ST97.fasta	Mastitis	Bovine	Oct2013-Mar14	South Africa	KwaZulu-Natal	97	97	Clot	PRJEB56111	https://doi.org/10.1073/pnas.2211217119
E2	13578_E2_Bov_ZA_ST97.fasta	Mastitis	Bovine	Oct2013-Mar14	South Africa	KwaZulu-Natal	97	97	Clot	PRJEB56111	https://doi.org/10.1073/pnas.2211217119
E20	13596_E20_Bov_ZA_ST97.fasta	Mastitis	Bovine	Oct2013-Mar14	South Africa	KwaZulu-Natal	97	97	Clot	PRJEB56111	https://doi.org/10.1073/pnas.2211217119
E20	12681_E20_Bov_GB_ST97.fasta		Bovine	1988-1995	England		97	97	Clot	PRJEB56111	https://doi.org/10.1073/pnas.2211217119
E21	12682_E21_Bov_GB_ST97.fasta		Bovine	1988-1995	England		97	97	No Clot	PRJEB56111	https://doi.org/10.1073/pnas.2211217119
E21	13597_E21_Bov_ZA_ST97.fasta	Mastitis	Bovine	Oct2013-Mar14	South Africa	KwaZulu-Natal	97	97	Clot	PRJEB56111	https://doi.org/10.1073/pnas.2211217119
E22	13598_E22_Bov_ZA_ST97.fasta	Mastitis	Bovine	Oct2013-Mar14	South Africa	KwaZulu-Natal	97	97	Clot	PRJEB56111	https://doi.org/10.1073/pnas.2211217119
E23	13599_E23_Bov_ZA_ST97.fasta	Mastitis	Bovine	Oct2013-Mar14	South Africa	KwaZulu-Natal	97	97	Clot	PRJEB56111	https://doi.org/10.1073/pnas.2211217119
E25	13601_E25_Bov_ZA_ST97.fasta	Mastitis	Bovine	Oct2013-Mar14	South Africa	KwaZulu-Natal	97	97	Clot	PRJEB56111	https://doi.org/10.1073/pnas.2211217119
E27	12688_E27_Bov_GB_ST97.fasta		Bovine	1988-1995	England		97	97	No Clot	PRJEB56111	https://doi.org/10.1073/pnas.2211217119
E27	13603_E27_Bov_ZA_ST97.fasta	Mastitis	Bovine	Oct2013-Mar14	South Africa	KwaZulu-Natal	97	97	Clot	PRJEB56111	https://doi.org/10.1073/pnas.2211217119
E28	13604_E28_Bov_ZA_ST97.fasta	Mastitis	Bovine	Oct2013-Mar14	South Africa	KwaZulu-Natal	97	97	Clot	PRJEB56111	https://doi.org/10.1073/pnas.2211217119
E29	12690_E29_Bov_GB_ST97.fasta		Bovine	1988-1995	England		97	97	Clot	PRJEB56111	https://doi.org/10.1073/pnas.2211217119
E29	13605_E29_Bov_ZA_ST97.fasta	Mastitis	Bovine	Oct2013-Mar14	South Africa	KwaZulu-Natal	97	97	Clot	PRJEB56111	https://doi.org/10.1073/pnas.2211217119
E3	12664_E3_Bov_GB_ST97.fasta		Bovine	1988-1995	England		97	97	Clot	PRJEB56111	https://doi.org/10.1073/pnas.2211217119
E30	13606_E30_Bov_ZA_ST97.fasta	Mastitis	Bovine	Oct2013-Mar14	South Africa	KwaZulu-Natal	97	97	Clot	PRJEB56111	https://doi.org/10.1073/pnas.2211217119
E31	12692_E31_Bov_GB_ST97.fasta		Bovine	1988-1995	England		97	97	Clot	PRJEB56111	https://doi.org/10.1073/pnas.2211217119
E33	12694_E33_Bov_GB_ST97.fasta		Bovine	1988-1995	England		97	97	Clot	PRJEB56111	https://doi.org/10.1073/pnas.2211217119
E34	12695_E34_Bov_GB_ST97.fasta		Bovine	1988-1995	England		97	97	Clot	PRJEB56111	https://doi.org/10.1073/pnas.2211217119
E36	12697_E36_Bov_GB_ST97.fasta		Bovine	1988-1995	England		97	97	Clot	PRJEB56111	https://doi.org/10.1073/pnas.2211217119
E37	12698_E37_Bov_GB_ST97.fasta		Bovine	1988-1995	England		97	97	Clot	PRJEB56111	https://doi.org/10.1073/pnas.2211217119
E38	12699_E38_Bov_GB_ST97.fasta		Bovine	1988-1995	England		97	97	Clot	PRJEB56111	https://doi.org/10.1073/pnas.2211217119
E4	13580_E4_Bov_ZA_ST97.fasta	Mastitis	Bovine	Oct2013-Mar14	South Africa	KwaZulu-Natal	97	97	Clot	PRJEB56111	https://doi.org/10.1073/pnas.2211217119
E40	12701_E40_Bov_GB_ST97.fasta		Bovine	1988-1995	England		97	97	Clot	PRJEB56111	https://doi.org/10.1073/pnas.2211217119
E48	12708_E48_Bov_GB_ST97.fasta		Bovine	1988-1995	England		97	97	Clot	PRJEB56111	https://doi.org/10.1073/pnas.2211217119
E5	13581_E5_Bov_ZA_ST97.fasta	Mastitis	Bovine	Oct2013-Mar14	South Africa	KwaZulu-Natal	97	97	Clot	PRJEB56111	https://doi.org/10.1073/pnas.2211217119
E6	12667_E6_Bov_GB_ST97.fasta		Bovine	1988-1995	England		97	97	Clot	PRJEB56111	https://doi.org/10.1073/pnas.2211217119
E6	13582_E6_Bov_ZA_ST97.fasta	Mastitis	Bovine	Oct2013-Mar14	South Africa	KwaZulu-Natal	97	97	Clot	PRJEB56111	https://doi.org/10.1073/pnas.2211217119
E7	13583_E7_Bov_ZA_ST97.fasta	Mastitis	Bovine	Oct2013-Mar14	South Africa	KwaZulu-Natal	97	97	Clot	PRJEB56111	https://doi.org/10.1073/pnas.2211217119
E8	13584_E8_Bov_ZA_ST97.fasta	Mastitis	Bovine	Oct2013-Mar14	South Africa	KwaZulu-Natal	97	97	Clot	PRJEB56111	https://doi.org/10.1073/pnas.2211217119
E9	13585_E9_Bov_ZA_ST97.fasta	Mastitis	Bovine	Oct2013-Mar14	South Africa	KwaZulu-Natal	97	97	Clot	PRJEB56111	https://doi.org/10.1073/pnas.2211217119
F11	12622_F11_Bov_FI_ST97.fasta		Bovine	1988-1995	Finland		97	97	Clot	PRJEB56111	https://doi.org/10.1073/pnas.2211217119
F19	12630_F19_Bov_FI_ST97.fasta		Bovine	1988-1995	Finland		97	97	Clot	PRJEB56111	https://doi.org/10.1073/pnas.2211217119
F28	12639_F28_Bov_FI_ST97.fasta		Bovine	1988-1995	Finland		97	97	Clot	PRJEB56111	https://doi.org/10.1073/pnas.2211217119
F3	12614_F3_Bov_FI_ST97.fasta		Bovine	1988-1996	Finland		97	97	Clot	PRJEB56111	https://doi.org/10.1073/pnas.2211217119
F4	12615_F4_Bov_FI_ST97.fasta		Bovine	1988-2000	Finland		97	97	Clot	PRJEB56111	https://doi.org/10.1073/pnas.2211217119
F40	12651_F40_Bov_FI_ST97.fasta		Bovine	1988-2001	Finland		97	97	Clot	PRJEB56111	https://doi.org/10.1073/pnas.2211217119
F41	12652_F41_Bov_FI_ST97.fasta		Bovine	1988-2002	Finland		97	97	Clot	PRJEB56111	https://doi.org/10.1073/pnas.2211217119
F43	12654_F43_Bov_FI_ST97.fasta		Bovine	1988-2004	Finland		97	97	Clot	PRJEB56111	https://doi.org/10.1073/pnas.2211217119
F45	12656_F45_Bov_FI_ST97.fasta		Bovine	1988-2006	Finland		97	97	Clot	PRJEB56111	https://doi.org/10.1073/pnas.2211217119
F47	12658_F47_Bov_FI_ST97.fasta		Bovine	1988-2007	Finland		97	97	Clot	PRJEB56111	https://doi.org/10.1073/pnas.2211217119
F5	12616_F5_Bov_FI_ST97.fasta		Bovine	1988-2008	Finland		97	97	Clot	PRJEB56111	https://doi.org/10.1073/pnas.2211217119
F50	12661_F50_Bov_FI_ST97.fasta		Bovine	1988-2009	Finland		97	97	Clot	PRJEB56111	https://doi.org/10.1073/pnas.2211217119
I13	12386_I13_Bov_IS_ST97.fasta		Bovine	1988-1995	Iceland		97	97	No Clot	PRJEB56111	https://doi.org/10.1073/pnas.2211217119
I17I	12390_I17I_Bov_IS_ST97.fasta		Bovine	1988-1995	Iceland		97	97	No Clot	PRJEB56111	https://doi.org/10.1073/pnas.2211217119
I20	12389_I20_Bov_IS_ST97.fasta		Bovine	1988-1995	Iceland		97	97	Clot	PRJEB56111	https://doi.org/10.1073/pnas.2211217119
I4	12379_I4_Bov_IS_ST97.fasta		Bovine	1988-1995	Iceland		97	97	Clot	PRJEB56111	https://doi.org/10.1073/pnas.2211217119
I8	12382_I8_Bov_IS_ST97.fasta		Bovine	1988-1995	Iceland		97	97	No Clot	PRJEB56111	https://doi.org/10.1073/pnas.2211217119
IL96	12485_IL96_Bov_IE_ST97.fasta		Bovine	1988-1995	Ireland		97	97	Clot	PRJEB56111	https://doi.org/10.1073/pnas.2211217119
IL97	12486_IL97_Bov_IE_ST97.fasta		Bovine	1988-1995	Ireland		97	97	No Clot	PRJEB56111	https://doi.org/10.1073/pnas.2211217119
IL98	12487_IL98_Bov_IE_ST97.fasta		Bovine	1988-1995	Ireland		97	97	Clot	PRJEB56111	https://doi.org/10.1073/pnas.2211217119
IL99	12488_IL99_Bov_IE_ST97.fasta		Bovine	1988-1995	Ireland		97	97	Clot	PRJEB56111	https://doi.org/10.1073/pnas.2211217119
JLCO1899	527_01_Bov_GB_ST97.fasta		Bovine	2003	United Kingdom		97	97	Clot	PRJEB56111	https://doi.org/10.1073/pnas.2211217119
K215	13708_K215_Bov_KR_ST97.fasta	Mastitis	Bovine	2012	Korea	Chonnam	97	97	No Clot	PRJEB56111	https://doi.org/10.1073/pnas.2211217119
LMA1166	454_08_Bov_FR_ST97.fasta	Mastitis	Bovine	1964	Paris		97	97	No Clot	PRJEB56111	https://doi.org/10.1073/pnas.2211217119
N2	12762_N2_Bov_NO_ST97.fasta		Bovine	1988-1995	Norway		97	97	Clot	PRJEB56111	https://doi.org/10.1073/pnas.2211217119
RF111	527_10_Bov_IE_ST97.fasta		Bovine		Ireland		97	97	No Clot	PRJEB56111	https://doi.org/10.1073/pnas.2211217119
RF115	803_83_Bov_NA_ST97.fasta		Bovine				97	97	No Clot	PRJEB56111	https://doi.org/10.1073/pnas.2211217119
RF116	803_82_Bov_NA_ST97.fasta		Bovine				97	97	No Clot	PRJEB56111	https://doi.org/10.1073/pnas.2211217119
SV7	12568_KVSA-7_Bov_SE_ST97.fasta		Bovine	1988-1995	Sweden		97	97	No Clot	PRJEB56111	https://doi.org/10.1073/pnas.2211217119
SV48	12609_47564_Bov_SE_ST97.fasta		Bovine	1988-1995	Sweden		97	97	Clot	PRJEB56111	https://doi.org/10.1073/pnas.2211217119
T14	12724_T14_Bov_DE_ST97.fasta		Bovine	1988-1995	Germany		97	97	Clot	PRJEB56111	https://doi.org/10.1073/pnas.2211217119
T29	12739_T29_Bov_DE_ST97.fasta		Bovine	1988-1995	Germany		97	97	No Clot	PRJEB56111	https://doi.org/10.1073/pnas.2211217119
T38	12748_T38_Bov_DE_ST97.fasta		Bovine	1988-1995	Germany		97	97	No Clot	PRJEB56111	https://doi.org/10.1073/pnas.2211217119
T47	12757_T47_Bov_DE_ST97.fasta		Bovine	1988-1995	Germany		97	97	No Clot	PRJEB56111	https://doi.org/10.1073/pnas.2211217119
T50	12760_T50_Bov_DE_ST97.fasta		Bovine	1988-1995	Germany		97	97	No Clot	PRJEB56111	https://doi.org/10.1073/pnas.2211217119
T9	12719_T9_Bov_DE_ST97.fasta		Bovine	1988-1995	Germany		97	97	Clot	PRJEB56111	https://doi.org/10.1073/pnas.2211217119
ZW15	12522_ZW15_Bov_ZW_ST97.fasta		Bovine	1988-1995	Zimbabwe		97	97	Clot	PRJEB56111	https://doi.org/10.1073/pnas.2211217119
ZW23	12528_ZW23_Bov_ZW_ST97.fasta		Bovine	1988-1995	Zimbabwe		97	97	Clot	PRJEB56111	https://doi.org/10.1073/pnas.2211217119
Newbould305	803_81_Bov_CA_ST115.fasta		Bovine	1958	Canada		97	115	Clot	PRJEB56111	https://doi.org/10.1073/pnas.2211217119
SAU(M)27	973_57_Bov_GB_ST118.fasta	Milk	Bovine	2001	United Kingdom		97	118	Clot	PRJEB56111	https://doi.org/10.1073/pnas.2211217119
DS36	612_36.fasta		Bovine		Sweden		97	126	No Clot	PRJEB20741	https://www.nature.com/articles/s41559-018-0617-0
DS42	973_19_Bov_AR_ST709.fasta		Bovine	2009	Argentina		97	709	Clot	PRJEB56111	https://doi.org/10.1073/pnas.2211217119
1693-LR	12448_1693-LR_Bov_US_STnvl.fasta		Bovine	1988-1995	USA		97	9320	No Clot	PRJEB56111	https://doi.org/10.1073/pnas.2211217119
1710-RF	12449_1710-RF_Bov_US_STnvl.fasta		Bovine	1988-1995	USA		97	9320	No Clot	PRJEB56111	https://doi.org/10.1073/pnas.2211217119
1710-RR	12450_1710-RR_Bov_US_STnvl.fasta		Bovine	1988-1995	USA		97	9320	No Clot	PRJEB56111	https://doi.org/10.1073/pnas.2211217119
AA-0760	12444_AA-0760_Bov_US_STnvl.fasta		Bovine				97	9320	No Clot	PRJEB56111	https://doi.org/10.1073/pnas.2211217119
CH373	12458_CH373_Bov_US_STnvl.fasta		Bovine	1988-1995	Switzerland		97	9320	No Clot	PRJEB56111	https://doi.org/10.1073/pnas.2211217119
F29	12640_F29_Bov_FI_STnvl.fasta		Bovine	1988-1995	Finland		97	9327	Clot	PRJEB56111	https://doi.org/10.1073/pnas.2211217119
F34	12645_F34_Bov_FI_STnvl.fasta		Bovine	1988-1997	Finland		97	9327	Clot	PRJEB56111	https://doi.org/10.1073/pnas.2211217119
F35	12646_F35_Bov_FI_STnvl.fasta		Bovine	1988-1998	Finland		97	9327	Clot	PRJEB56111	https://doi.org/10.1073/pnas.2211217119
SR14193II	12612_SR14193II_Bov_FI_STnvl.fasta		Bovine	1988-1995	Finland		97	9327	Clot	PRJEB56111	https://doi.org/10.1073/pnas.2211217119
F36	12647_F36_Bov_FI_STnvl.fasta		Bovine	1988-1999	Finland		97	9327	Clot	PRJEB56111	https://doi.org/10.1073/pnas.2211217119
F42	12653_F42_Bov_FI_STnvl.fasta		Bovine	1988-2003	Finland		97	9328	Clot	PRJEB56111	https://doi.org/10.1073/pnas.2211217119
F44	12655_F44_Bov_FI_STnvl.fasta		Bovine	1988-2005	Finland		97	9328	Clot	PRJEB56111	https://doi.org/10.1073/pnas.2211217119
18.31	ERR163433.fasta	Bulk tank milk	Bovine				130	130	No Clot	PRJEB2655	This study
13P	ERR163430.fasta	Bulk tank milk	Bovine				130	130	No Clot	PRJEB2655	This study
EF9a	ERR3357332.fasta	Bulk tank milk	Bovine				130	130	No Clot	PRJEB32898	https://doi.org/10.1016/j.jgar.2020.01.013
CH116	12554_CH116_Bov_CH_ST700.fasta		Bovine	1988-1995	Switzerland		130	700	No Clot	PRJEB56111	https://doi.org/10.1073/pnas.2211217119
VI 54655	973_04_Bov_NO_ST3132.fasta	Bulk milk	Bovine	2001	Norway	Oppland	130	3132	No Clot	PRJEB56111	https://doi.org/10.1073/pnas.2211217119
A12	12343_A12_Bov_DK_ST133.fasta		Bovine	1988-1995	Denmark		133	133	Clot	PRJEB56111	https://doi.org/10.1073/pnas.2211217119
107	12548_CH107_Bov_CH_ST133.fasta		Bovine	1988-1995	Switzerland		133	133	Clot	PRJEB56111	https://doi.org/10.1073/pnas.2211217119
SV19	12580_8881_Bov_SE_ST133.fasta		Bovine	1988-1995	Sweden		133	133	No Clot	PRJEB56111	https://doi.org/10.1073/pnas.2211217119
SV20	12581_9091_Bov_SE_ST133.fasta		Bovine	1988-1995	Sweden		133	133	Clot	PRJEB56111	https://doi.org/10.1073/pnas.2211217119
SV21	12582_6154_Bov_SE_ST133.fasta		Bovine	1988-1995	Sweden		133	133	Clot	PRJEB56111	https://doi.org/10.1073/pnas.2211217119
SV43	12604_47103_Bov_SE_ST133.fasta		Bovine	1988-1995	Sweden		133	133	Clot	PRJEB56111	https://doi.org/10.1073/pnas.2211217119
F25	12636_F25_Bov_FI_ST133.fasta		Bovine	1988-1995	Finland		133	133	Clot	PRJEB56111	https://doi.org/10.1073/pnas.2211217119
F26	12637_F26_Bov_FI_ST133.fasta		Bovine	1988-1995	Finland		133	133	Clot	PRJEB56111	https://doi.org/10.1073/pnas.2211217119
F39	12650_F39_Bov_FI_ST133.fasta		Bovine	1988-1995	Finland		133	133	Clot	PRJEB56111	https://doi.org/10.1073/pnas.2211217119
E4	12665_E4_Bov_GB_ST133.fasta		Bovine	1988-1995	England		133	133	Clot	PRJEB56111	https://doi.org/10.1073/pnas.2211217119
E9	12670_E9_Bov_GB_ST133.fasta		Bovine	1988-1995	England		133	133	No Clot	PRJEB56111	https://doi.org/10.1073/pnas.2211217119
E10	12671_E10_Bov_GB_ST133.fasta		Bovine	1988-1995	England		133	133	Clot	PRJEB56111	https://doi.org/10.1073/pnas.2211217119
E11	12672_E11_Bov_GB_ST133.fasta		Bovine	1988-1995	England		133	133	Clot	PRJEB56111	https://doi.org/10.1073/pnas.2211217119
E32	12693_E32_Bov_GB_ST133.fasta		Bovine	1988-1995	England		133	133	Clot	PRJEB56111	https://doi.org/10.1073/pnas.2211217119
E43	12704_E43_Bov_GB_ST133.fasta		Bovine	1988-1995	England		133	133	Clot	PRJEB56111	https://doi.org/10.1073/pnas.2211217119
T24	12734_T24_Bov_DE_ST133.fasta		Bovine	1988-1995	Germany		133	133	Clot	PRJEB56111	https://doi.org/10.1073/pnas.2211217119
N4	12764_N4_Bov_NO_ST133.fasta		Bovine	1988-1995	Norway		133	133	Clot	PRJEB56111	https://doi.org/10.1073/pnas.2211217119
N5	12765_N5_Bov_NO_ST133.fasta		Bovine	1988-1995	Norway		133	133	Clot	PRJEB56111	https://doi.org/10.1073/pnas.2211217119
N10	12770_N10_Bov_NO_ST133.fasta		Bovine	1988-1995	Norway		133	133	Clot	PRJEB56111	https://doi.org/10.1073/pnas.2211217119
N14	12774_N14_Bov_NO_ST133.fasta		Bovine	1988-1995	Norway		133	133	Clot	PRJEB56111	https://doi.org/10.1073/pnas.2211217119
N15	12775_N15_Bov_NO_ST133.fasta		Bovine	1988-1995	Norway		133	133	Clot	PRJEB56111	https://doi.org/10.1073/pnas.2211217119
N16	12776_N16_Bov_NO_ST133.fasta		Bovine	1988-1995	Norway		133	133	Clot	PRJEB56111	https://doi.org/10.1073/pnas.2211217119
N17	12777_N17_Bov_NO_ST133.fasta		Bovine	1988-1995	Norway		133	133	Clot	PRJEB56111	https://doi.org/10.1073/pnas.2211217119
N18	12778_N18_Bov_NO_ST133.fasta		Bovine	1988-1995	Norway		133	133	Clot	PRJEB56111	https://doi.org/10.1073/pnas.2211217119
N20	12780_N20_Bov_NO_ST133.fasta		Bovine	1988-1995	Norway		133	133	Clot	PRJEB56111	https://doi.org/10.1073/pnas.2211217119
N21	12781_N21_Bov_NO_ST133.fasta		Bovine	1988-1995	Norway		133	133	Clot	PRJEB56111	https://doi.org/10.1073/pnas.2211217119
N22	12782_N22_Bov_NO_ST133.fasta		Bovine	1988-1995	Norway		133	133	Clot	PRJEB56111	https://doi.org/10.1073/pnas.2211217119
N25	12785_N25_Bov_NO_ST133.fasta		Bovine	1988-1995	Norway		133	133	No Clot	PRJEB56111	https://doi.org/10.1073/pnas.2211217119
N29	12788_N29_Bov_NO_ST133.fasta		Bovine	1988-1995	Norway		133	133	No Clot	PRJEB56111	https://doi.org/10.1073/pnas.2211217119
N30	12789_N30_Bov_NO_ST133.fasta		Bovine	1988-1995	Norway		133	133	No Clot	PRJEB56111	https://doi.org/10.1073/pnas.2211217119
N32	12791_N32_Bov_NO_ST133.fasta		Bovine	1988-1995	Norway		133	133	Clot	PRJEB56111	https://doi.org/10.1073/pnas.2211217119
N34	12793_N34_Bov_NO_ST133.fasta		Bovine	1988-1995	Norway		133	133	Clot	PRJEB56111	https://doi.org/10.1073/pnas.2211217119
N35	12794_N35_Bov_NO_ST133.fasta		Bovine	1988-1995	Norway		133	133	Clot	PRJEB56111	https://doi.org/10.1073/pnas.2211217119
N37	12796_N37_Bov_NO_ST133.fasta		Bovine	1988-1995	Norway		133	133	Clot	PRJEB56111	https://doi.org/10.1073/pnas.2211217119
N38	12797_N38_Bov_NO_ST133.fasta		Bovine	1988-1995	Norway		133	133	Clot	PRJEB56111	https://doi.org/10.1073/pnas.2211217119
N40	12799_N40_Bov_NO_ST133.fasta		Bovine	1988-1995	Norway		133	133	Clot	PRJEB56111	https://doi.org/10.1073/pnas.2211217119
N41	12800_N41_Bov_NO_ST133.fasta		Bovine	1988-1995	Norway		133	133	Clot	PRJEB56111	https://doi.org/10.1073/pnas.2211217119
N42	12801_N42_Bov_NO_ST133.fasta		Bovine	1988-1995	Norway		133	133	Clot	PRJEB56111	https://doi.org/10.1073/pnas.2211217119
N43	12802_N43_Bov_NO_ST133.fasta		Bovine	1988-1995	Norway		133	133	Clot	PRJEB56111	https://doi.org/10.1073/pnas.2211217119
N45	12804_N45_Bov_NO_ST133.fasta		Bovine	1988-1995	Norway		133	133	Clot	PRJEB56111	https://doi.org/10.1073/pnas.2211217119
N46	12805_N46_Bov_NO_ST133.fasta		Bovine	1988-1995	Norway		133	133	Clot	PRJEB56111	https://doi.org/10.1073/pnas.2211217119
N47	12806_N47_Bov_NO_ST133.fasta		Bovine	1988-1995	Norway		133	133	Clot	PRJEB56111	https://doi.org/10.1073/pnas.2211217119
N49	12808_N49_Bov_NO_ST133.fasta		Bovine	1988-1995	Norway		133	133	Clot	PRJEB56111	https://doi.org/10.1073/pnas.2211217119
N50	12809_N50_Bov_NO_ST133.fasta		Bovine	1988-1995	Norway		133	133	Clot	PRJEB56111	https://doi.org/10.1073/pnas.2211217119
RF287	612_38_Bov_IE_ST133.fasta		Bovine	NA	Ireland		133	133	Clot	PRJEB56111	https://doi.org/10.1073/pnas.2211217119
VI 54648	612_50_old_Bov_NO_ST133.fasta	Bovine bulk milk	Bovine	2001	Norway	Troms	133	133	Clot	PRJEB56111	https://doi.org/10.1073/pnas.2211217119
VI 54649	612_51_Bov_NO_ST133.fasta	Bovine bulk milk	Bovine	2001	Norway	Troms	133	133	Clot	PRJEB56111	https://doi.org/10.1073/pnas.2211217119
AR826	8420_AR826_Bov_AR_ST133.fasta	Mastitis	Bovine	2011-09-15	Argentina	Humberto, Santa Fe	133	133	No Clot	PRJEB56111	https://doi.org/10.1073/pnas.2211217119
AR832	8426_AR832_Bov_AR_ST133.fasta	Mastitis	Bovine	2011-07-01	Argentina	San jorge, Santa Fe	133	133	No Clot	PRJEB56111	https://doi.org/10.1073/pnas.2211217119
AR833	8427_AR833_Bov_AR_ST133.fasta	Mastitis	Bovine	2011-07-01	Argentina	Williner, Santa Fe	133	133	No Clot	PRJEB56111	https://doi.org/10.1073/pnas.2211217119
A25	12356_A25_Bov_DK_ST151.fasta		Bovine	1988-1995	Denmark		151	151	Clot	PRJEB56111	https://doi.org/10.1073/pnas.2211217119
A31	12362_A31_Bov_DK_ST151.fasta		Bovine	1988-1995	Denmark		151	151	Clot	PRJEB56111	https://doi.org/10.1073/pnas.2211217119
A38	12369_A38_Bov_DK_ST151.fasta		Bovine	1988-1995	Denmark		151	151	Clot	PRJEB56111	https://doi.org/10.1073/pnas.2211217119
1657-LR	12445_1657-LR_Bov_US_ST151.fasta		Bovine	1988-1995	USA		151	151	Clot	PRJEB56111	https://doi.org/10.1073/pnas.2211217119
1693-LF2	12446_1693-LF2_Bov_US_ST151.fasta		Bovine	1988-1995	USA		151	151	Clot	PRJEB56111	https://doi.org/10.1073/pnas.2211217119
354	12452_CH354_Bov_US_ST151.fasta		Bovine	1988-1995	Switzerland		151	151	No Clot	PRJEB56111	https://doi.org/10.1073/pnas.2211217119
381	12463_CH381_Bov_US_ST151.fasta		Bovine	1988-1995	Switzerland		151	151	No Clot	PRJEB56111	https://doi.org/10.1073/pnas.2211217119
382	12464_CH382_Bov_US_ST151.fasta		Bovine	1988-1995	Switzerland		151	151	Clot	PRJEB56111	https://doi.org/10.1073/pnas.2211217119
390	12468_CH390_Bov_US_ST151.fasta		Bovine	1988-1995	Switzerland		151	151	Clot	PRJEB56111	https://doi.org/10.1073/pnas.2211217119
82	12471_IL82_Bov_IE_ST151.fasta		Bovine	1988-1995	Ireland		151	151	Clot	PRJEB56111	https://doi.org/10.1073/pnas.2211217119
83	12472_IL83_Bov_IE_ST151.fasta		Bovine	1988-1995	Ireland		151	151	Clot	PRJEB56111	https://doi.org/10.1073/pnas.2211217119
93	12482_IL93_Bov_IE_ST151.fasta		Bovine	1988-1995	Ireland		151	151	Clot	PRJEB56111	https://doi.org/10.1073/pnas.2211217119
95	12484_IL95_Bov_IE_ST151.fasta		Bovine	1988-1995	Ireland		151	151	Clot	PRJEB56111	https://doi.org/10.1073/pnas.2211217119
114	973_68_Bov_IE_ST151.fasta	Mastitis	Bovine	2000	Ireland		151	151	Clot	PRJEB56111	https://doi.org/10.1073/pnas.2211217119
38963	973_76_Bov_GB_ST151.fasta		Bovine	NA	United Kingdom		151	151	Clot	PRJEB56111	https://doi.org/10.1073/pnas.2211217119
A42	12373_A42_Bov_DK_ST151.fasta		Bovine	1988-1995	Denmark		151	151	Clot	PRJEB56111	https://doi.org/10.1073/pnas.2211217119
CH350	12451_CH350_Bov_US_ST151.fasta		Bovine	1988-1995	Switzerland		151	151	Clot	PRJEB56111	https://doi.org/10.1073/pnas.2211217119
CI2315 OR C123/5/005	973_62_Bov_GB_ST151.fasta		Bovine	NA	United Kingdom		151	151	Clot	PRJEB56111	https://doi.org/10.1073/pnas.2211217119
E7	12668_E7_Bov_GB_ST151.fasta		Bovine	1988-1995	England		151	151	Clot	PRJEB56111	https://doi.org/10.1073/pnas.2211217119
RF122	RF122_Cow_151_151.fasta		Bovine				151	151	Clot	PRJNA63	https://doi.org/10.1371/journal.pone.0001120
CTH96	0973N0058.fasta		Bovine				151	351	Clot	PRJNA1153292	This study
K70	8573_K70_Bov_KR_ST188.fasta	Mastitis	Bovine	2010	Korea	Chonnam: Farm 35	188	188	No Clot	PRJEB56111	https://doi.org/10.1073/pnas.2211217119
K73	8576_K73_Bov_KR_ST188.fasta	Mastitis	Bovine	2010	Korea	Gyunggi: Farm 37	188	188	No Clot	PRJEB56111	https://doi.org/10.1073/pnas.2211217119
K91	8589_K91_Bov_KR_ST188.fasta	Mastitis	Bovine	2011	Korea	Choongbuk: Farm 42	188	188	No Clot	PRJEB56111	https://doi.org/10.1073/pnas.2211217119
K92	8590_K92_Bov_KR_ST188.fasta	Mastitis	Bovine	2011	Korea	Choongbuk: Farm 42	188	188	No Clot	PRJEB56111	https://doi.org/10.1073/pnas.2211217119
K93	8591_K93_Bov_KR_ST188.fasta	Mastitis	Bovine	2011	Korea	Choongbuk: Farm 42	188	188	No Clot	PRJEB56111	https://doi.org/10.1073/pnas.2211217119
K94	8592_K94_Bov_KR_ST188.fasta	Mastitis	Bovine	2011	Korea	Choongbuk: Farm 42	188	188	No Clot	PRJEB56111	https://doi.org/10.1073/pnas.2211217119
K95	8593_K95_Bov_KR_ST188.fasta	Mastitis	Bovine	2011	Korea	Choongbuk: Farm 42	188	188	No Clot	PRJEB56111	https://doi.org/10.1073/pnas.2211217119
K97	8594_K97_Bov_KR_ST188.fasta	Mastitis	Bovine	2011	Korea	Choongbuk: Farm 42	188	188	No Clot	PRJEB56111	https://doi.org/10.1073/pnas.2211217119
K98	8595_K98_Bov_KR_ST188.fasta	Mastitis	Bovine	2011	Korea	Choongbuk: Farm 42	188	188	No Clot	PRJEB56111	https://doi.org/10.1073/pnas.2211217119
K124	8616_K124_Bov_KR_ST188.fasta	Mastitis	Bovine	2012	Korea	Chonbuk: Farm 49	188	188	No Clot	PRJEB56111	https://doi.org/10.1073/pnas.2211217119
K125	8617_K125_Bov_KR_ST188.fasta	Mastitis	Bovine	2012	Korea	Chonbuk: Farm 49	188	188	No Clot	PRJEB56111	https://doi.org/10.1073/pnas.2211217119
K126	8618_K126_Bov_KR_ST188.fasta	Mastitis	Bovine	2012	Korea	Chonbuk: Farm 49	188	188	No Clot	PRJEB56111	https://doi.org/10.1073/pnas.2211217119
K127	8619_K127_Bov_KR_ST188.fasta	Mastitis	Bovine	2012	Korea	Chonbuk: Farm 49	188	188	No Clot	PRJEB56111	https://doi.org/10.1073/pnas.2211217119
K128	8620_K128_Bov_KR_ST188.fasta	Mastitis	Bovine	2012	Korea	Chonbuk: Farm 49	188	188	No Clot	PRJEB56111	https://doi.org/10.1073/pnas.2211217119
K129	8621_K129_Bov_KR_ST188.fasta	Mastitis	Bovine	2012	Korea	Chonbuk: Farm 49	188	188	No Clot	PRJEB56111	https://doi.org/10.1073/pnas.2211217119
K130	8622_K130_Bov_KR_ST188.fasta	Mastitis	Bovine	2012	Korea	Chonbuk: Farm 49	188	188	Clot	PRJEB56111	https://doi.org/10.1073/pnas.2211217119
K131	8623_K131_Bov_KR_ST188.fasta	Mastitis	Bovine	2012	Korea	Chonbuk: Farm 49	188	188	No Clot	PRJEB56111	https://doi.org/10.1073/pnas.2211217119
K132	8624_K132_Bov_KR_ST188.fasta	Mastitis	Bovine	2012	Korea	Chonbuk: Farm 49	188	188	Clot	PRJEB56111	https://doi.org/10.1073/pnas.2211217119
K133	8625_K133_Bov_KR_ST188.fasta	Mastitis	Bovine	2012	Korea	Chonbuk: Farm 50	188	188	No Clot	PRJEB56111	https://doi.org/10.1073/pnas.2211217119
K134	8626_K134_Bov_KR_ST188.fasta	Mastitis	Bovine	2012	Korea	Chonbuk: Farm 50	188	188	No Clot	PRJEB56111	https://doi.org/10.1073/pnas.2211217119
K135	8627_K135_Bov_KR_ST188.fasta	Mastitis	Bovine	2012	Korea	Chonbuk: Farm 50	188	188	No Clot	PRJEB56111	https://doi.org/10.1073/pnas.2211217119
K136	8628_K136_Bov_KR_ST188.fasta	Mastitis	Bovine	2012	Korea	Chonbuk: Farm 50	188	188	No Clot	PRJEB56111	https://doi.org/10.1073/pnas.2211217119
K137	8629_K137_Bov_KR_ST188.fasta	Mastitis	Bovine	2012	Korea	Chonbuk: Farm 50	188	188	No Clot	PRJEB56111	https://doi.org/10.1073/pnas.2211217119
K138	8630_K138_Bov_KR_ST188.fasta	Mastitis	Bovine	2012	Korea	Chonbuk: Farm 50	188	188	No Clot	PRJEB56111	https://doi.org/10.1073/pnas.2211217119
K139	8631_K139_Bov_KR_ST188.fasta	Mastitis	Bovine	2012	Korea	Chonbuk: Farm 50	188	188	No Clot	PRJEB56111	https://doi.org/10.1073/pnas.2211217119
K143	8635_K143_Bov_KR_ST188.fasta	Mastitis	Bovine	2012	Korea	Kangwon: Farm 52	188	188	No Clot	PRJEB56111	https://doi.org/10.1073/pnas.2211217119
K154	8646_K154_Bov_KR_ST188.fasta	Mastitis	Bovine	2012	Korea	Gyunggi: Farm 55	188	188	No Clot	PRJEB56111	https://doi.org/10.1073/pnas.2211217119
K157	8648_K157_Bov_KR_ST188.fasta	Mastitis	Bovine	2012	Korea	Gyunggi: Farm 55	188	188	No Clot	PRJEB56111	https://doi.org/10.1073/pnas.2211217119
K158	8649_K158_Bov_KR_ST188.fasta	Mastitis	Bovine	2012	Korea	Gyunggi: Farm 55	188	188	No Clot	PRJEB56111	https://doi.org/10.1073/pnas.2211217119
K160	8651_K160_Bov_KR_ST188.fasta	Mastitis	Bovine	2012	Korea	Gyunggi: Farm 55	188	188	No Clot	PRJEB56111	https://doi.org/10.1073/pnas.2211217119
K162	8653_K162_Bov_KR_ST188.fasta	Mastitis	Bovine	2012	Korea	Chonbuk: Farm 56	188	188	No Clot	PRJEB56111	https://doi.org/10.1073/pnas.2211217119
K163	8654_K163_Bov_KR_ST188.fasta	Mastitis	Bovine	2012	Korea	Chonbuk: Farm 56	188	188	Clot	PRJEB56111	https://doi.org/10.1073/pnas.2211217119
K164	8655_K164_Bov_KR_ST188.fasta	Mastitis	Bovine	2012	Korea	Chonbuk: Farm 56	188	188	Clot	PRJEB56111	https://doi.org/10.1073/pnas.2211217119
K165	8656_K165_Bov_KR_ST188.fasta	Mastitis	Bovine	2012	Korea	Chonbuk: Farm 56	188	188	Clot	PRJEB56111	https://doi.org/10.1073/pnas.2211217119
K166	8657_K166_Bov_KR_ST188.fasta	Mastitis	Bovine	2012	Korea	Chonbuk: Farm 56	188	188	Clot	PRJEB56111	https://doi.org/10.1073/pnas.2211217119
K168	8658_K168_Bov_KR_ST188.fasta	Mastitis	Bovine	2012	Korea	Chonbuk: Farm 56	188	188	No Clot	PRJEB56111	https://doi.org/10.1073/pnas.2211217119
K169	8659_K169_Bov_KR_ST188.fasta	Mastitis	Bovine	2012	Korea	Choongbuk: Farm 57	188	188	No Clot	PRJEB56111	https://doi.org/10.1073/pnas.2211217119
K170	8660_K170_Bov_KR_ST188.fasta	Mastitis	Bovine	2012	Korea	Choongbuk: Farm 57	188	188	No Clot	PRJEB56111	https://doi.org/10.1073/pnas.2211217119
K180	8670_K180_Bov_KR_ST188.fasta	Mastitis	Bovine	2012	Korea	Choongnam: Farm 58	188	188	No Clot	PRJEB56111	https://doi.org/10.1073/pnas.2211217119
K181	8671_K181_Bov_KR_ST188.fasta	Mastitis	Bovine	2012	Korea	Choongnam: Farm 58	188	188	No Clot	PRJEB56111	https://doi.org/10.1073/pnas.2211217119
1047	973_79_Bov_US_ST350.fasta	Mastitis	Bovine	NA	USA		350	350	No Clot	PRJEB56111	https://doi.org/10.1073/pnas.2211217119
1847-RR	12425_1847-RR_Bov_US_ST350.fasta		Bovine	1988-1995	USA		350	350	No Clot	PRJEB56111	https://doi.org/10.1073/pnas.2211217119
CTH147	973_08_Bov_US_ST350.fasta	Milk	Bovine	1987	USA		350	350	No Clot	PRJEB56111	https://doi.org/10.1073/pnas.2211217119
CTH21	973_69_Bov_US_ST350.fasta	Milk	Bovine	1987	USA		350	350	No Clot	PRJEB56111	https://doi.org/10.1073/pnas.2211217119
IL120	12508_IL120_Bov_IE_ST350.fasta		Bovine	1988-1995	Ireland		350	350	No Clot	PRJEB56111	https://doi.org/10.1073/pnas.2211217119
CTH189	973_01_Bov_US_ST354.fasta	Milk	Bovine	1987	USA		350	354	No Clot	PRJEB56111	https://doi.org/10.1073/pnas.2211217119
ZW8	12518_ZW8_Bov_ZW_ST354.fasta		Bovine	1988-1995	Zimbabwe		350	354	No Clot	PRJEB56111	https://doi.org/10.1073/pnas.2211217119
1896-RF	12421_1896-RF_Bov_US_STnvl.fasta		Bovine	1988-1995	USA		350	9324	No Clot	PRJEB56111	https://doi.org/10.1073/pnas.2211217119
1910-LF-RF	12404_1910-LF-RF_Bov_US_STnvl.fasta		Bovine	1988-1995	USA		350	9324	No Clot	PRJEB56111	https://doi.org/10.1073/pnas.2211217119
1919-LR	12407_1919-LR_Bov_US_STnvl.fasta		Bovine	1988-1995	USA		350	9324	No Clot	PRJEB56111	https://doi.org/10.1073/pnas.2211217119
1919-RF	12402_1919-RF_Bov_US_STnvl.fasta		Bovine	1988-1995	USA		350	9324	No Clot	PRJEB56111	https://doi.org/10.1073/pnas.2211217119
1843-RF	12406_1843-RF_Bov_US_STnvl.fasta		Bovine	1988-1995	USA		350	9325	No Clot	PRJEB56111	https://doi.org/10.1073/pnas.2211217119
IL105	12494_IL105_Bov_IE_STnvl.fasta		Bovine	1988-1995	Ireland		350	9325	No Clot	PRJEB56111	https://doi.org/10.1073/pnas.2211217119
IL107	12496_IL107_Bov_IE_STnvl.fasta		Bovine	1988-1995	Ireland		350	9325	No Clot	PRJEB56111	https://doi.org/10.1073/pnas.2211217119
IL117	12505_IL117_Bov_IE_STnvl.fasta		Bovine	1988-1995	Ireland		350	9325	No Clot	PRJEB56111	https://doi.org/10.1073/pnas.2211217119
IL121	12509_IL121_Bov_IE_STnvl.fasta		Bovine	1988-1995	Ireland		350	9326	Clot	PRJEB56111	https://doi.org/10.1073/pnas.2211217119
IL122	12510_IL122_Bov_IE_STnvl.fasta		Bovine	1988-1995	Ireland		350	9326	Clot	PRJEB56111	https://doi.org/10.1073/pnas.2211217119
ZW1	12511_ZW1_Bov_ZW_STnvl.fasta		Bovine	1988-1995	Zimbabwe		350	9326	Clot	PRJEB56111	https://doi.org/10.1073/pnas.2211217119
ZW2	12512_ZW2_Bov_ZW_STnvl.fasta		Bovine	1988-1995	Zimbabwe		350	9326	Clot	PRJEB56111	https://doi.org/10.1073/pnas.2211217119
283	612_39.fasta		Bovine		Ireland		-	699	Clot	PRJNA1153292	This study
07.1080.J	0831N0103.fasta	Nasal SWAB	Human	2006	Scotland		1	1	No Clot	PRJNA1153292	This study
07.1816.E	0831N0105.fasta	Leg Ulcer SW	Human	2007	Scotland		1	nvl	No Clot	PRJNA1153292	This study
PQ04405	612_103.fasta	Blood Culture	Human	2004	Australia		5	5	No Clot	PRJNA1153292	This study
PQ04062	612_111.fasta	Hip Wound Swab	Human	2004	Australia		8	239	No Clot	PRJEB20741	https://www.nature.com/articles/s41559-018-0617-0
B18	13555_B18_Hum_ZA_ST30.fasta	Nasal swab	Human	Oct2013-Mar14	South Africa	KwaZulu-Natal	30	30	No Clot	PRJEB56111	https://doi.org/10.1073/pnas.2211217119
200146	0864N0073.fasta	Blood	Human	2000			59	59	No Clot	PRJEB12470	https://doi.org/10.1186/s13059-016-1022-0
200345	0864N0074.fasta	Blood	Human	2000			59	59	No Clot	PRJEB12470	https://doi.org/10.1186/s13059-016-1022-0
201325	0864N0076.fasta	Respiratory	Human	2000			59	59	No Clot	PRJEB12470	https://doi.org/10.1186/s13059-016-1022-0
202463	0864N0077.fasta	Pus	Human	2000			59	59	No Clot	PRJEB12470	https://doi.org/10.1186/s13059-016-1022-0
204164	0864N0079.fasta	Biopsy	Human	2000			59	59	No Clot	PRJEB12470	https://doi.org/10.1186/s13059-016-1022-0
204482	0864N0080.fasta	Pus	Human	2000			59	59	No Clot	PRJEB12470	https://doi.org/10.1186/s13059-016-1022-0
980201	0864N0066.fasta	Wound	Human	1998			59	59	No Clot	PRJEB12470	https://doi.org/10.1186/s13059-016-1022-0
980587	0864N0067.fasta		Human	1998			59	59	No Clot	PRJEB12470	https://doi.org/10.1186/s13059-016-1022-0
980951	0864N0068.fasta		Human	1998			59	59	No Clot	PRJEB12470	https://doi.org/10.1186/s13059-016-1022-0
981916	0864N0069.fasta	Blood	Human	1998			59	59	No Clot	PRJEB12470	https://doi.org/10.1186/s13059-016-1022-0
983045	0864N0070.fasta	Respiratory	Human	1998			59	59	No Clot	PRJEB12470	https://doi.org/10.1186/s13059-016-1022-0
985009	0864N0071.fasta		Human	1998			59	59	No Clot	PRJEB12470	https://doi.org/10.1186/s13059-016-1022-0
985741	0864N0072.fasta	Wound	Human	1998			59	59	No Clot	PRJEB12470	https://doi.org/10.1186/s13059-016-1022-0
1110200468	612_92.fasta		Human	2002	National Institute for Public Health and the Environment (RIVM)		59	59	No Clot	PRJEB12470	https://doi.org/10.1186/s13059-016-1022-0
1110300013	612_93.fasta		Human	2003	National Institute for Public Health and the Environment (RIVM)		59	59	No Clot	PRJEB12470	https://doi.org/10.1186/s13059-016-1022-0
1110502155	612_94.fasta		Human	2005	National Institute for Public Health and the Environment (RIVM)		59	59	No Clot	PRJEB12470	https://doi.org/10.1186/s13059-016-1022-0
1110600846	612_95.fasta		Human	2006	National Institute for Public Health and the Environment (RIVM)		59	59	No Clot	PRJEB12470	https://doi.org/10.1186/s13059-016-1022-0
1110601857	612_96.fasta		Human	2006	National Institute for Public Health and the Environment (RIVM)		59	59	No Clot	PRJEB12470	https://doi.org/10.1186/s13059-016-1022-0
1110602354	612_97.fasta		Human	2006	National Institute for Public Health and the Environment (RIVM)		59	59	No Clot	PRJEB12470	https://doi.org/10.1186/s13059-016-1022-0
1110700216	612_98.fasta		Human	2007	National Institute for Public Health and the Environment (RIVM)		59	59	No Clot	PRJEB12470	https://doi.org/10.1186/s13059-016-1022-0
1110700667	612_99.fasta		Human	2007	National Institute for Public Health and the Environment (RIVM)		59	59	No Clot	PRJEB12470	https://doi.org/10.1186/s13059-016-1022-0
1110701209	612_100.fasta		Human	2007	National Institute for Public Health and the Environment (RIVM)		59	59	No Clot	PRJEB12470	https://doi.org/10.1186/s13059-016-1022-0
1110803234	612_101.fasta		Human	2008	National Institute for Public Health and the Environment (RIVM)		59	59	No Clot	PRJEB12470	https://doi.org/10.1186/s13059-016-1022-0
00.10399.P	0864N0012.fasta	Neck	Human	2000	Scotland	GGHB	59	59	No Clot	PRJEB12470	https://doi.org/10.1186/s13059-016-1022-0
00.3468.G	0864N0011.fasta	Right Leg	Human	2000	Scotland	Tayside	59	59	No Clot	PRJEB12470	https://doi.org/10.1186/s13059-016-1022-0
02C103	0864N0065.fasta	Wound	Human	2002			59	59	No Clot	PRJEB12470	https://doi.org/10.1186/s13059-016-1022-0
02K143	0864N0082.fasta	Pus	Human	2002			59	59	No Clot	PRJEB12470	https://doi.org/10.1186/s13059-016-1022-0
02K218	0864N0083.fasta	Blood	Human	2002			59	59	No Clot	PRJEB12470	https://doi.org/10.1186/s13059-016-1022-0
02L035	0864N0084.fasta	Wound	Human	2002			59	59	No Clot	PRJEB12470	https://doi.org/10.1186/s13059-016-1022-0
02L198	0864N0062.fasta	Blood	Human	2002			59	59	No Clot	PRJEB12470	https://doi.org/10.1186/s13059-016-1022-0
02M004	0864N0064.fasta	Pus	Human	2002			59	59	No Clot	PRJEB12470	https://doi.org/10.1186/s13059-016-1022-0
02M013	0864N0063.fasta	Pus	Human	2002			59	59	No Clot	PRJEB12470	https://doi.org/10.1186/s13059-016-1022-0
02M039	0864N0093.fasta	Ear	Human	2002			59	59	No Clot	PRJEB12470	https://doi.org/10.1186/s13059-016-1022-0
02M071	0864N0085.fasta	Pus	Human	2002			59	59	No Clot	PRJEB12470	https://doi.org/10.1186/s13059-016-1022-0
02M111	0864N0086.fasta		Human	2002			59	59	No Clot	PRJEB12470	https://doi.org/10.1186/s13059-016-1022-0
05.3403.N	0864N0013.fasta	Breast	Human	2005	Scotland	GGHB	59	59	No Clot	PRJEB12470	https://doi.org/10.1186/s13059-016-1022-0
07.7540.V	0864N0039.fasta	Wound Swab	Human	2007	Scotland	Grampian	59	59	No Clot	PRJEB12470	https://doi.org/10.1186/s13059-016-1022-0
08.7522.S	0864N0042.fasta	Aspirate	Human	2008	Scotland	Lothian	59	59	No Clot	PRJEB12470	https://doi.org/10.1186/s13059-016-1022-0
09.3149.P	0864N0043.fasta	Pustule(s)	Human	2009	Scotland	GG&C	59	59	No Clot	PRJEB12470	https://doi.org/10.1186/s13059-016-1022-0
09.7352.Bb	0864N0044.fasta	Blood	Human	2009	Scotland	GG&C	59	59	No Clot	PRJEB12470	https://doi.org/10.1186/s13059-016-1022-0
10.5641.M	0864N0045.fasta	Nose, Axilla	Human	2010	Scotland	Lanarkshire	59	59	No Clot	PRJEB12470	https://doi.org/10.1186/s13059-016-1022-0
10.7639.K	0864N0046.fasta	Blood	Human	2010	Scotland	GG&C	59	59	No Clot	PRJEB12470	https://doi.org/10.1186/s13059-016-1022-0
11.5376.D	0864N0096.fasta	Blood	Human	2011	Scotland	Borders	59	59	No Clot	PRJEB12470	https://doi.org/10.1186/s13059-016-1022-0
NARSA483 RT USA	612_31.fasta		Human				59	59	No Clot	PRJNA1153292	This study
NARSA676 RT USA	612_32.fasta		Human				59	59	No Clot	PRJEB12470	https://doi.org/10.1186/s13059-016-1022-0
PQ11479	612_107.fasta	Wound Swab	Human	2011	Australia		59	59	No Clot	PRJEB12470	https://doi.org/10.1186/s13059-016-1022-0
PQ11513	612_108.fasta	Skin Swab	Human	2011	Australia		59	59	No Clot	PRJEB12470	https://doi.org/10.1186/s13059-016-1022-0
PQ11851	612_102.fasta	Skin Swab	Human	2011	Australia		59	59	No Clot	PRJEB12470	https://doi.org/10.1186/s13059-016-1022-0
PQ11915	612_109.fasta	Wound Swab	Human	2011	Australia		59	59	No Clot	PRJEB12470	https://doi.org/10.1186/s13059-016-1022-0
06.1907.K	0864N0014.fasta	Blood	Human	2006	Scotland	Tayside	59	338	No Clot	PRJEB12470	https://doi.org/10.1186/s13059-016-1022-0
08.5366.V	0864N0041.fasta	Blood	Human	2008	Scotland	Grampian	59	375	No Clot	PRJEB12470	https://doi.org/10.1186/s13059-016-1022-0
11.5388.K	0864N0015.fasta	Blood	Human	2011	Scotland	Tayside	59	375	No Clot	PRJEB12470	https://doi.org/10.1186/s13059-016-1022-1
PQ04417	612_106.fasta	R Thumb Abscess	Human	2004	Australia		93	93	Clot	PRJEB20741	https://www.nature.com/articles/s41559-018-0617-0
55435	0979N0002.fasta		Human				97	97	No Clot	PRJEB1411	https://doi.org/10.1099/mgen.0.000036
76325	0979N0004.fasta		Human	2011	Denmark		97	97	No Clot	PRJEB1411	https://doi.org/10.1099/mgen.0.000036
83075	0979N0003.fasta	Blood	Human	2012	Denmark		97	97	No Clot	PRJEB1411	https://doi.org/10.1099/mgen.0.000036
04-02 BHI	2245N0051.fasta		Human				97	97	No Clot	PRJNA1153292	This study
E1	13577_E1_Hum_ZA_ST97.fasta	Nasal swab	Human	Oct2013-Mar14	South Africa	KwaZulu-Natal	97	97	Clot	PRJEB56111	https://doi.org/10.1073/pnas.2211217119
FL 07-02708	FL5.fasta		Human		Turkey		97	97	No Clot	PRJEB1411	https://doi.org/10.1099/mgen.0.000036
FL0601420	527_08.fasta		Human		Germany	Schleswig-Holstein	97	97	No Clot	PRJEB20741	https://www.nature.com/articles/s41559-018-0617-0
H064020492	803_97.fasta		Human				97	97	No Clot	PRJEB20741	https://www.nature.com/articles/s41559-018-0617-0
H068N	803_91.fasta	Nasal swab	Human	2008	French Guiana		97	97	No Clot	PRJEB1411	https://doi.org/10.1099/mgen.0.000036
H091460210	803_99.fasta		Human				97	97	Clot	PRJEB1411	https://doi.org/10.1099/mgen.0.000036
KRN563(i) and (ii)	KRN563B.fasta		Human	2005-2006	Brazil		97	97	No Clot	PRJEB1411	https://doi.org/10.1099/mgen.0.000036
MOLD123	803_92.fasta	Nasal swab	Human	2005			97	97	No Clot	PRJEB1411	https://doi.org/10.1099/mgen.0.000036
RMB1020	RM1.fasta		Human	2007	UK		97	97	No Clot	PRJEB1411	https://doi.org/10.1099/mgen.0.000036
UCO30	527_06.fasta		Human				97	97	No Clot	PRJEB1411	https://doi.org/10.1099/mgen.0.000036
FRA134	803_93.fasta	Nasal swab	Human	2005	France	Paris	97	3510	No Clot	PRJEB1411	https://doi.org/10.1099/mgen.0.000036
PQ04420	612_110.fasta	Boil Chest Wall	Human	2004	Australia		121	121	Clot	PRJNA1153292	This study
08-02742	12861_08-02742_Hum_DE_ST130.fasta	MRSA Screening	Human	2008	Germany		130	130	No Clot	PRJEB56111	https://doi.org/10.1073/pnas.2211217119
09-01300	12855_09-01300_Hum_DE_ST130.fasta	Dermatitis	Human	2009	Germany		130	130	No Clot	PRJEB56111	https://doi.org/10.1073/pnas.2211217119
10-00991	12860_10-00991_Hum_DE_ST130.fasta	Wound infection	Human	2010	Germany		130	130	No Clot	PRJEB56111	https://doi.org/10.1073/pnas.2211217119
11-01497	12862_11-01497_Hum_DE_ST130.fasta	Pneumonia	Human	2011	Germany		130	130	No Clot	PRJEB56111	https://doi.org/10.1073/pnas.2211217119
12-03171	12858_12-03171_Hum_DE_ST130.fasta	Abscess	Human	2012	Germany		130	130	No Clot	PRJEB56111	https://doi.org/10.1073/pnas.2211217119
13-01673	12856_13-01673_Hum_DE_ST130.fasta	MRSA Screening	Human	2013	Germany		130	130	No Clot	PRJEB56111	https://doi.org/10.1073/pnas.2211217119
15-01861	12859_15-01861_Hum_DE_ST130.fasta	MRSA Screening	Human	2015	Germany		130	130	No Clot	PRJEB56111	https://doi.org/10.1073/pnas.2211217119
15-01986	12857_15-01986_Hum_DE_ST130.fasta	Bacteriaemia	Human	2015	Germany		130	130	No Clot	PRJEB56111	https://doi.org/10.1073/pnas.2211217119
16-02222	12864_16-02222_Hum_DE_ST130.fasta	no infection	Human	2016	Germany		130	130	No Clot	PRJEB56111	https://doi.org/10.1073/pnas.2211217119
N147	ERR175863.fasta	wound swab	Human				130	130	No Clot	PRJEB2655	This study
N35	ERR175862.fasta	Leg Ulcer	Human				130	130	No Clot	PRJEB2655	This study
Ca155	ERR211963.fasta	Multisite screen	Human				130	1245	No Clot	PRJEB2756	This study
Ca322	ERR212880.fasta	Multisite screen	Human				130	1245	No Clot	PRJEB317	This study
Ta320	ERR211623.fasta	Toe wound	Human				130	1245	No Clot	PRJEB2655	This study
Tr34	ERR175865.fasta	Multisite screen	Human				130	1245	No Clot	PRJEB2655	This study
Tr8	ERR175864.fasta	Multisite screen	Human				130	2573	No Clot	PRJEB2655	This study
Ca226	ERR204178.fasta	Toe SSTI	Human				130	2574	No Clot	PRJEB317	This study
