## Supplemental Table 2 for "Bacterial metabolic remodelling by convergent evolution in response to host niche-dependent nutrient availability"

### Sheet: Bov_no_clot_vs_Hum_TSB
Supplemental Table 2: Genes differentially expressed in TSB
Saureus_NCTC8325_corresponding genes	baseMean	log2FoldChange	lfcSE	stat	pvalue	padj	Gene	Annotation	Pathway Analysis
YP_500289.1	7119.25	1.07285	0.226103	4.74494	2.09e-06	0.00463014	rplT	50S ribosomal protein L20	Ribosome
YP_499973.1	281.927	-3.42384	0.747648	-4.57948	4.66e-06	0.00517419	ald1	alanine dehydrogenase 2	Alanine, aspartate and glutamate metabolism

### Sheet: Bov_noclot_vs_Bov_clot_TSB
Supplemental Table 2: Genes differentially expressed in TSB
Saureus_NCTC8325_corresponding genes	baseMean	log2FoldChange	lfcSE	stat	pvalue	padj	Gene	Annotation	Pathway Analysis
YP_501171.1	403.402	-2.00883	0.508839	-3.94786	7.89e-05	0.0291752	hlgC	gamma-hemolysin component C precursor, HlgC	Staphylococcus aureus infection
YP_500439.1	202.293	-3.6351	0.687315	-5.28884	1.23e-07	9.11e-05	splD	S1B family serine protease SplE	No matches
YP_500442.1	112.442	-3.64573	0.770365	-4.73247	2.22e-06	0.00123103	splA	serine protease SplA	No matches
YP_500440.1	242.748	-3.70925	0.67339	-5.50833	3.62e-08	4.5e-05	splC	serine protease SplC	No matches
YP_500441.1	200.928	-3.82641	0.697148	-5.48867	4.05e-08	4.5e-05	splB	serine protease SplB	No matches
#N/A	4987.33	-3.89447	0.86343	-4.51046	6.47e-06	0.00287212	hlb	phospholipase C	Quorum sensing

### Sheet: Bov_clot_vs_Hum_TSB
Supplemental Table 2: Genes differentially expressed in TSB
Saureus_NCTC8325_corresponding genes	baseMean	log2FoldChange	lfcSE	stat	pvalue	padj	Gene	Annotation	Pathway Analysis
#N/A	4987.33	4.27428	0.799409	5.3468	8.95e-08	9.36e-05	hlb	#N/A	Quorum sensing
YP_501422.1	8336.34	4.21901	0.993406	4.24701	2.17e-05	0.00503565	aur	zinc metalloproteinase aureolysin	Staphylococcus aureus infection
YP_500440.1	242.748	2.75018	0.620759	4.43035	9.41e-06	0.00393631	splC	serine protease SplC	No matches
YP_499846.1	726.052	2.68838	0.650399	4.13343	3.57e-05	0.00679697	nuc	thermonuclease precursor family protein	No matches
YP_500741.1	2858.06	2.48597	0.727328	3.41794	0.000630965	0.0303317	group_2225	nitrilase/cyanide hydratase and apolipoprotein N-acyltransferase	No matches
YP_501340.1	11130.8	2.44265	0.692436	3.52761	0.000419326	0.0273745	isaA	immunodominant antigen A, transglycosylase isaA	No matches
YP_500916.1	29846.7	2.4044	0.614927	3.91005	9.23e-05	0.0123456	lacG	6-phospho-beta-galactosidase	Galactose metabolism
YP_498749.1	437.412	2.39202	0.489652	4.88515	1.03e-06	0.000720683	rocD1	ornithine aminotransferase	Arginine and proline metabolism
YP_500918.1	10579.6	2.35448	0.605555	3.88814	0.000101015	0.0123456	lacF	PTS system lactose/cellobiose-specific IIA component	Galactose metabolism
YP_500919.1	30647.5	2.33699	0.593156	3.93992	8.15e-05	0.0123456	lacD	tagatose 1,6-diphosphate aldolase	Galactose metabolism
YP_500917.1	44447.5	2.30757	0.615111	3.75146	0.000175804	0.0183252	lacE	PTS system lactose-specific transporter subunit IIBC	Galactose metabolism
YP_500439.1	202.293	2.25961	0.632434	3.57288	0.000353072	0.0254699	splD	S1B family serine protease SplE	No matches
YP_498748.1	691.838	2.24704	0.486714	4.61675	3.9e-06	0.00203866	argC	putative N-acetyl-gamma-glutamyl-phosphate reductase	No matches
#N/A	683.438	2.24339	0.640672	3.50162	0.000462447	0.0273745	group_151	#N/A	No matches
YP_500441.1	200.928	2.22237	0.640881	3.46768	0.000524964	0.0289006	splB	serine protease SplB	No matches
YP_500920.1	32141.8	2.22235	0.57533	3.86273	0.000112125	0.0123456	lacC	tagatose-6-phosphate kinase	Galactose metabolism
YP_499709.1	9213.74	2.14759	0.634138	3.38663	0.000707559	0.0321786	carB	putative carbamoyl-phosphate synthase, pyrimidine-specific, large chain	Pyrimidine metabolism
YP_499708.1	3394.06	2.08886	0.624873	3.34286	0.000829189	0.0361388	pyrAA	putative carbamoyl-phosphate synthase, pyrimidine-specific, small chain	Pyrimidine metabolism
YP_499710.1	2856.52	2.04645	0.616917	3.31722	0.000909186	0.0388167	pyrF	orotidine 5'-phosphate decarboxylase	Pyrimidine metabolism
YP_498779.1	271.242	2.02044	0.471106	4.28872	1.8e-05	0.00503565	group_2437	isoprenylcysteine carboxyl methyltransferase	No matches
YP_500921.1	22051.3	2.01718	0.545434	3.69831	0.000217037	0.0183252	lacB	galactose-6-phosphate isomerase subunit LacB	Galactose metabolism
YP_499711.1	2272.75	2.01289	0.588642	3.41955	0.000627248	0.0303317	pyrE	putative orotate phosphoribosyltransferase	Pyrimidine metabolism
YP_500726.1	2334.01	1.95387	0.570175	3.42679	0.000610751	0.0303317	lukH	leukocidin/lemolysin toxin family protein	Staphylococcus aureus infection
YP_500922.1	15071.1	1.90332	0.543739	3.50043	0.000464506	0.0273745	lacA	galactose-6-phosphate isomerase subunit LacA	Galactose metabolism
YP_498747.1	1078.87	1.89363	0.444474	4.26038	2.04e-05	0.00503565	argJ	bifunctional ornithine acetyltransferase/N-acetylglutamate synthase	Arginine and proline metabolism
YP_498766.1	235.508	1.79997	0.557128	3.23079	0.00123447	0.0462737	group_350	oligopeptide ABC superfamily ATP binding cassette transporter, membrane protein	Quorum sensing
YP_501311.1	328.062	1.76062	0.539692	3.26227	0.00110525	0.0436262	group_2182	N-acetylmuramoyl-L-alanine amidase	No matches
YP_498746.1	883.029	1.65646	0.415811	3.98368	6.79e-05	0.0118294	argB	acetylglutamate kinase	Arginine and proline metabolism
YP_499662.1	493.296	1.61129	0.415858	3.87462	0.000106792	0.0123456	group_3236	hypothetical protein	No matches
YP_499976.1	783.111	1.59926	0.471575	3.39133	0.000695555	0.0321786	piuB	putative iron-regulated membrane protein	No matches
YP_500897.1	1556.96	1.59136	0.487654	3.26329	0.00110128	0.0436262	group_2141	hypothetical protein	No matches
YP_498664.1	3285.76	1.56731	0.448226	3.49669	0.000471072	0.0273745	nptA	Na /phosphate symporter	No matches
YP_501500.1	7889.57	1.25089	0.322227	3.88201	0.000103598	0.0123456	rpmH	50S ribosomal protein L34	Ribosome
YP_500289.1	7119.25	1.20963	0.20935	5.77801	7.56e-09	1.58e-05	rplT	50S ribosomal protein L20	Ribosome
YP_499451.1	2642.23	1.19927	0.378371	3.16957	0.00152663	0.0499019	argH	putative argininosuccinate lyase	Arginine and proline metabolism
YP_499596.1	679.424	1.13406	0.355417	3.19078	0.0014189	0.0497998	potB	binding-protein-dependent transport system inner membrane protein	ABC transporters
YP_498826.1	261.395	1.08016	0.308631	3.49983	0.000465547	0.0273745	lytR	two component transcriptional regulator, LytR	Two-component system
YP_501480.1	611.886	-1.04228	0.284561	-3.66275	0.000249518	0.019333	group_406	hypothetical protein	No matches
YP_500839.1	18585.5	-1.07604	0.338939	-3.17474	0.00149971	0.0497998	aldA	aldehyde dehydrogenase family protein	Alanine, aspartate and glutamate metabolism
YP_500817.1	1683.19	-1.14912	0.360912	-3.18393	0.0014529	0.0497998	group_2150	hypothetical protein	No matches
YP_500629.1	2560.66	-1.16438	0.312946	-3.7207	0.000198673	0.0183252	group_1909	bifunctional pyrazinamidase/nicotinamidase	No matches
YP_499375.1	1039.18	-1.51261	0.441638	-3.425	0.000614801	0.0303317	group_3174	hypothetical protein	No matches
YP_501123.1	7010.25	-1.56179	0.44882	-3.47977	0.000501847	0.0283747	group_2280	PTS system sucrose-specific IIBC component	Phosphotransferase system
YP_499296.1	8576.9	-1.58101	0.427051	-3.70217	0.000213767	0.0183252	group_2625	putative lipid kinase	No matches
YP_501438.1	353.4	-2.23551	0.679427	-3.29028	0.00100086	0.041055	secY_1	accessory Sec system protein translocase subunit SecY2	Bacterial secretion system
YP_500812.1	220.344	-2.52638	0.748944	-3.37326	0.000742849	0.0330647	sceD	transglycosylase SceD	No matches
YP_501257.1	1095.56	-2.99915	0.725206	-4.13559	3.54e-05	0.00679697	sdrE_1	hypothetical protein	Staphylococcus aureus infection
