## Supplemental Table 3 for "Bacterial metabolic remodelling by convergent evolution in response to host niche-dependent nutrient availability"

### Sheet: Bov_noclot_vs_Hum_Milk
Supplemental Table 3: Genes differentially expressed in milk media
Saureus_NCTC8325_corresponding genes	baseMean	log2FoldChange	lfcSE	stat	pvalue	padj	Gene	Annotation	Pathway Analysis
YP_500766.1	1055.45	5.30093	0.782747	6.77221	1.27e-11	9.39e-09	ilvC	ketol-acid reductoisomerase	Valine, leucine and isoleucine biosynthesis
YP_500767.1	1542.87	5.08072	0.790091	6.43055	1.27e-10	2.98e-08	leuA	2-isopropylmalate synthase	Valine, leucine and isoleucine biosynthesis
YP_500769.1	1097.88	5.0212	0.768831	6.53096	6.54e-11	2.8e-08	leuC	3-isopropylmalate dehydratase large subunit	Valine, leucine and isoleucine biosynthesis
YP_500770.1	484.312	4.85818	0.771548	6.29667	3.04e-10	6.14e-08	leuD	3-isopropylmalate dehydratase small subunit	Valine, leucine and isoleucine biosynthesis
YP_500768.1	942.304	4.59245	0.74881	6.133	8.62e-10	1.47e-07	leuB	3-isopropylmalate dehydrogenase	Valine, leucine and isoleucine biosynthesis
YP_500765.1	284.593	4.5705	0.731164	6.25098	4.08e-10	7.55e-08	group_1444	acetolactate synthase 1 regulatory subunit	Valine, leucine and isoleucine biosynthesis
YP_498767.1	947.525	4.45899	0.637681	6.9925	2.7e-12	3e-09	rlp	RGD-containing lipoprotein	Quorum sensing
YP_500764.1	1889.2	4.36087	0.664583	6.56181	5.32e-11	2.8e-08	ilvB	acetolactate synthase large subunit	Valine, leucine and isoleucine biosynthesis
YP_500771.1	777.293	4.21399	0.758201	5.55788	2.73e-08	1.96e-06	ilvA	threonine dehydratase biosynthetic, IlvA_1	Valine, leucine and isoleucine biosynthesis
#N/A	2350.83	3.89857	0.598975	6.50874	7.58e-11	2.8e-08	ggt	#N/A	Glutathione metabolism
YP_499916.1	413.253	3.84297	0.68407	5.6178	1.93e-08	1.53e-06	pstS	phosphate ABC transporter periplasmic protein	ABC transporter
YP_500763.1	1600.49	3.82099	0.65582	5.82627	5.67e-09	5.72e-07	ilvD	putative dihydroxy-acid dehydratase	Valine, leucine and isoleucine biosynthesis
YP_499914.1	190.008	3.79777	0.649311	5.84892	4.95e-09	5.49e-07	pstC	phosphate ABC superfamily ATP binding cassette transporter, membrane protein	ABC transporter
YP_498766.1	235.508	3.54616	0.608385	5.82881	5.58e-09	5.72e-07	group_350	peptide ABC transporter permease	Quorum sensing
YP_499665.1	2116.48	3.4115	0.806136	4.23191	2.32e-05	0.000421716	hla	alpha-hemolysin	No matches
YP_499133.1	7427.55	3.25253	1.17042	2.77896	0.00545337	0.0253805	vraX	hypothetical protein	No matches
YP_499480.1	13592	3.24902	0.600673	5.40896	6.34e-08	4.14e-06	oppA	oligopeptide ABC transporter substrate-binding protein	ABC transporter
YP_500916.1	29846.7	3.06937	0.664099	4.62185	3.8e-06	0.000117185	lacG	6-phospho-beta-galactosidase	Galactose metabolism
YP_498698.1	1420.74	3.02262	0.822133	3.67656	0.000236405	0.00245242	pnp	purine nucleoside phosphorylase	RNA degradation
YP_500917.1	44447.5	3.01862	0.664342	4.54378	5.53e-06	0.000151439	lacE	PTS system lactose-specific transporter subunit IIBC	Galactose metabolism
YP_499479.1	6182.63	2.99229	0.580582	5.15394	2.55e-07	1.29e-05	oppF	oligopeptide ABC superfamily ATP binding cassette transporter, ABC protein	ABC transporter
YP_500919.1	30647.5	2.98225	0.640576	4.65558	3.23e-06	0.00010246	lacD	tagatose 1,6-diphosphate aldolase	Galactose metabolism
YP_499019.1	2692.46	2.96882	0.71218	4.16864	3.06e-05	0.000511474	gltD	glutamate synthase (NADPH) small subunit	Alanine, aspartate and glutamate metabolism
YP_500918.1	10579.6	2.9424	0.653767	4.50069	6.77e-06	0.000174846	lacF	PTS system lactose/cellobiose-specific IIA component	Galactose metabolism
YP_499852.1	2496.08	2.90843	0.563819	5.15844	2.49e-07	1.29e-05	thrB	homoserine kinase	Glycine, serine and threonine metabolism
YP_499171.1	36384.3	2.85631	0.48792	5.85407	4.8e-09	5.49e-07	adhP	alcohol dehydrogenase	Glycolysis / Gluconeogenesis
YP_500920.1	32141.8	2.83398	0.621313	4.56127	5.08e-06	0.000142881	lacC	tagatose-6-phosphate kinase	Galactose metabolism
YP_499010.1	3100.01	2.83179	0.613055	4.61914	3.85e-06	0.000117185	group_1519	ABC superfamily ATP binding cassette transporter, binding protein	Cysteine and methionine metabolism
YP_499851.1	2978.92	2.75152	0.557317	4.93708	7.93e-07	3.02e-05	thrC	threonine synthase	Glycine, serine and threonine metabolism
#N/A	9.17165	2.72074	0.953372	2.85381	0.00431984	0.0218452	group_1960	#N/A	No matches
YP_501418.1	1126.3	2.66063	0.636123	4.18257	2.88e-05	0.000489568	arcB	ornithine carbamoyltransferase	Arginine biosynthesis
YP_498633.1	1154.81	2.64643	0.435028	6.08336	1.18e-09	1.73e-07	group_2943	23S rRNA (pseudouridine(1915)-N(3))-methyltransferase RlmH	Ribosome biogenesis
YP_499009.1	943.432	2.63969	0.593969	4.44416	8.82e-06	0.000217651	group_1308	ABC transporter permease	ABC transporter
YP_499478.1	6274.11	2.63142	0.50166	5.24542	1.56e-07	8.44e-06	oppD	oligopeptide ABC superfamily ATP binding cassette transporter, ABC protein	ABC transporter
YP_500921.1	22051.3	2.56747	0.588953	4.35939	1.3e-05	0.000284498	lacB	galactose-6-phosphate isomerase subunit LacB	Galactose metabolism
YP_498713.1	27523.4	2.54368	0.852618	2.98337	0.0028509	0.0157831	adhE	bifunctional acetaldehyde-CoA/alcohol dehydrogenase	Pyruvate metabolism
YP_499846.1	726.052	2.52676	0.70386	3.58987	0.000330848	0.00309909	nuc	thermonuclease precursor family protein	No matches
YP_499597.1	978.45	2.44783	0.438485	5.58247	2.37e-08	1.82e-06	potC	binding-protein-dependent transport system inner membrane protein	ABC transporter
YP_500922.1	15071.1	2.36518	0.587037	4.02902	5.6e-05	0.000816458	lacA	galactose-6-phosphate isomerase subunit LacA	Galactose metabolism
YP_498931.1	260.138	2.30306	0.549121	4.19408	2.74e-05	0.000475179	group_1608	bifunctional cystathionine gamma-lyase/gamma-synthase	Cysteine and methionine metabolism
YP_499008.1	687.774	2.27415	0.570721	3.9847	6.76e-05	0.000937454	metN	DL-methionine transporter ATP-binding subunit	Cysteine and methionine metabolism
YP_498785.1	44931.1	2.24653	0.691745	3.24763	0.00116372	0.0078313	pflA	pyruvate formate-lyase activating enzyme	Pyruvate metabolism
YP_499018.1	4469.2	2.23254	0.568513	3.92699	8.6e-05	0.00112993	gltB	glutamate synthase large subunit	Alanine, aspartate and glutamate metabolism
YP_499850.1	2157.89	2.21465	0.534983	4.13966	3.48e-05	0.000563616	dhoM	putative homoserine dehydrogenase	Cysteine and methionine metabolism
YP_498930.1	356.544	2.18841	0.581121	3.76584	0.000165988	0.00189945	group_2972	trans-sulfuration enzyme family protein	Cysteine and methionine metabolism
YP_501419.1	1449.27	2.16682	0.701828	3.0874	0.00201916	0.0120175	arcA	arginine deiminase	Arginine biosynthesis
YP_499913.1	166.836	2.13604	0.581598	3.67271	0.00023999	0.00247804	pstA	phosphate ABC superfamily ATP binding cassette transporter, membrane protein	ABC transporter
YP_501068.1	2346.16	2.10113	0.531632	3.95223	7.74e-05	0.00104174	hutU	urocanate hydratase	Histidine metabolism
YP_499502.1	700.479	2.07564	0.666017	3.1165	0.00183011	0.0113384	alsT	sodium/alanine symporter	No matches
YP_498784.1	191345	2.05991	0.574262	3.58706	0.000334429	0.00311946	pflB	formate C-acetyltransferase	Pyruvate metabolism
YP_501067.1	1996.93	2.03234	0.484818	4.19196	2.77e-05	0.000475931	hutI	putative imidazolonepropionase	Histidine metabolism
YP_500864.1	7767.71	-2.0128	0.414087	-4.86083	1.17e-06	4.12e-05	group_2183	hypothetical protein	No matches
YP_501254.1	187.172	-2.014	0.557881	-3.61008	0.0003061	0.00294174	group_1416	hypothetical protein	No matches
YP_501270.1	7860.5	-2.04667	0.601193	-3.40435	0.000663228	0.00505264	group_392	hypothetical protein	No matches
YP_501233.1	22956	-2.04884	0.551356	-3.716	0.000202404	0.00220263	group_2378	hypothetical protein	No matches
YP_499811.1	705.592	-2.05066	0.35964	-5.70197	1.18e-08	1.05e-06	group_2746	hydrolase alpha/beta fold domain-containing protein	No matches
YP_499573.1	2579.2	-2.06779	0.616474	-3.35422	0.000795902	0.00581218	group_1618	hypothetical protein	No matches
YP_499510.1	5736.96	-2.08408	0.343117	-6.07397	1.25e-09	1.73e-07	terC	membrane protein TerC	No matches
#N/A	31.9583	-2.08759	0.626281	-3.3333	0.000858214	0.00616581	group_1590	#N/A	DNA replication
YP_499810.1	26414.4	-2.14122	0.628465	-3.40707	0.000656653	0.00505264	glpD	DNA-directed DNA polymerase III subunit gamma and tau	Glycerophospholipid metabolism
YP_499446.1	3787.82	-2.15714	0.335882	-6.42232	1.34e-10	2.98e-08	group_2424	FMN oxidoreductase	No matches
YP_498675.1	33.2925	-2.16389	0.783801	-2.76076	0.00576668	0.0263959	sbnA	cystathionine beta-synthase family protein	Biosynthesis of secondary metabolites
YP_499367.1	530.043	-2.2453	0.466415	-4.81396	1.48e-06	5.02e-05	group_1788	N-acetyltransferase GCN5	No matches
YP_501353.1	7914.25	-2.29912	0.412657	-5.57152	2.53e-08	1.87e-06	group_3215	hypothetical protein	No matches
YP_499797.1	712.882	-2.34375	0.592835	-3.95346	7.7e-05	0.00104174	group_2104	hypothetical protein	No matches
YP_501253.1	581.519	-2.36514	0.573806	-4.12185	3.76e-05	0.000600268	group_1775	hypothetical protein	No matches
YP_499524.1	188.553	-2.41762	0.849926	-2.84451	0.00444796	0.0222398	group_2029	hypothetical protein	No matches
YP_500727.1	4522.18	-2.50777	0.502026	-4.99529	5.87e-07	2.51e-05	argE	succinyl-diaminopimelate desuccinylase	Lysine biosynthesis
YP_498945.1	11246.4	-2.52702	0.573073	-4.40959	1.04e-05	0.000242017	group_2036	hypothetical protein	No matches
YP_499973.1	281.927	-2.679	0.756331	-3.5421	0.00039695	0.00352492	ald1	alanine dehydrogenase	Alanine, aspartate and glutamate metabolism
YP_501103.1	215.051	-2.73241	0.543692	-5.02565	5.02e-07	2.27e-05	group_1864	hemin import ATP-binding protein	ABC transporter
YP_499366.1	149.52	-2.74158	0.54982	-4.98633	6.15e-07	2.58e-05	group_1558	hypothetical protein	No matches
YP_501384.1	361.95	-3.04587	0.535425	-5.68871	1.28e-08	1.09e-06	group_1671	hypothetical protein	No matches
YP_501104.1	379.592	-3.24668	0.550151	-5.90143	3.6e-09	4.44e-07	hrtB	permease domain-containing protein	ABC transporter
YP_500812.1	220.344	-3.66178	0.81175	-4.51097	6.45e-06	0.000170548	sceD	transglycosylase SceD	No matches

### Sheet: Bov_noclot_vs_Bov_clot_Milk
Supplemental Table 3: Genes differentially expressed in milk media
Saureus_NCTC8325_corresponding genes	baseMean	log2FoldChange	lfcSE	stat	pvalue	padj	Gene	Annotation	Pathway Analysis
YP_501022.1	11915.3	3.75041	1.09423	3.42743	0.000609322	0.00866989	ureC	urease subunit alpha	Arginine biosynthesis & purine metabolism
YP_501021.1	3322.04	3.59718	1.12833	3.18806	0.00143231	0.0150635	ureB	urease subunit beta	Arginine biosynthesis & purine metabolism
YP_501023.1	5055.63	3.367	0.911465	3.69405	0.000220713	0.00454498	ureE	urease accessory protein UreE	Arginine biosynthesis & purine metabolism
YP_501020.1	582.464	3.34987	1.15727	2.89463	0.00379607	0.028834	ureA	urease subunit gamma	Arginine biosynthesis & purine metabolism
YP_501024.1	5600.51	3.34227	0.904582	3.69482	0.000220039	0.00454498	ureF	urease accessory protein UreF	Arginine biosynthesis & purine metabolism
YP_499916.1	413.253	3.2709	0.683229	4.78741	1.69e-06	0.000216351	pstS	phosphate ABC transporter periplasmic protein	ABC transporter
YP_501026.1	7468.1	3.24802	0.86311	3.76316	0.000167778	0.00380473	ureD	urease accessory protein UreD	Arginine biosynthesis & purine metabolism
YP_501025.1	4312.5	3.15546	0.857938	3.67796	0.00023511	0.00469572	ureG	urease accessory protein UreG	Arginine biosynthesis & purine metabolism
YP_499914.1	190.008	3.11726	0.646984	4.81814	1.45e-06	0.000197162	pstC	phosphate ABC superfamily ATP binding cassette transporter, membrane protein	ABC transporter
YP_499133.1	7427.55	3.10766	1.17041	2.65519	0.00792633	0.0455293	vraX	hypothetical protein	No matches
YP_499559.1	6333.62	2.85083	0.757019	3.76586	0.000165977	0.00380473	purK	5-(carboxyamino)imidazole ribonucleotide synthase	Purine metabolism
YP_499558.1	2072.39	2.40938	0.774552	3.11068	0.00186658	0.0177356	purE	putative phosphoribosylaminoimidazole carboxylase catalytic subunit	Purine metabolism
YP_499913.1	166.836	2.28793	0.582037	3.93091	8.46e-05	0.00252368	pstA	phosphate ABC superfamily ATP binding cassette transporter, membrane protein	ABC transporter
YP_499560.1	3143.66	2.27974	0.67984	3.35335	0.000798403	0.0101054	purC	phosphoribosylaminoimidazole-succinocarboxamide synthase	Purine metabolism
YP_499562.1	8760.24	2.26151	0.748557	3.02116	0.00251811	0.0218868	purQ	putative phosphoribosylformylglycinamidine synthase I	Purine metabolism
YP_499561.1	4086.44	2.21332	0.693979	3.18932	0.0014261	0.0150635	purS	phosphoribosylformylglycinamidine synthase subunit PurS	Purine metabolism
YP_499019.1	2692.46	2.20214	0.712052	3.09267	0.00198367	0.0183764	gltD	glutamate synthase (NADPH) small subunit	Alanine, aspartate and glutamate metabolism
YP_499912.1	180.555	2.10517	0.538597	3.90862	9.28e-05	0.0026944	pstB	phosphate ABC superfamily ATP binding cassette transporter, ABC protein	ABC transporter
YP_500765.1	284.593	2.10207	0.724769	2.90034	0.0037276	0.0285739	group_1444	acetolactate synthase 1 regulatory subunit	Valine, leucine and isoleucine biosynthesis
YP_500771.1	777.293	2.08651	0.756546	2.75794	0.00581661	0.0382583	ilvA	threonine dehydratase biosynthetic, IlvA_1	Valine, leucine and isoleucine biosynthesis
YP_500769.1	1097.88	2.07487	0.766631	2.70648	0.0068001	0.0418212	leuC	3-isopropylmalate dehydratase large subunit	Valine, leucine and isoleucine biosynthesis
YP_500766.1	1055.45	2.07147	0.779929	2.65598	0.00790792	0.0455293	ilvC	ketol-acid reductoisomerase	Valine, leucine and isoleucine biosynthesis
YP_500767.1	1542.87	2.05499	0.788492	2.60622	0.0091547	0.0499539	leuA	2-isopropylmalate synthase	Valine, leucine and isoleucine biosynthesis
YP_500768.1	942.304	2.03558	0.746874	2.72547	0.00642105	0.0409071	leuB	3-isopropylmalate dehydrogenase	Valine, leucine and isoleucine biosynthesis
YP_500770.1	484.312	2.01246	0.767069	2.62358	0.00870121	0.0486955	leuD	3-isopropylmalate dehydratase small subunit	Valine, leucine and isoleucine biosynthesis
YP_499848.1	619.427	-2.01716	0.397908	-5.06941	3.99e-07	0.000134532	group_3219	hypothetical protein	No matches
#N/A	211.141	-2.04298	0.398811	-5.12267	3.01e-07	0.00013116	group_69	#N/A	No matches
#N/A	135.655	-2.07132	0.583215	-3.55155	0.000382971	0.00617576	group_1496	#N/A	No matches
#N/A	31.9583	-2.12318	0.626188	-3.39064	0.000697302	0.00923804	group_1590	#N/A	DNA replication
YP_499665.1	2116.48	-2.27649	0.797652	-2.85399	0.00431735	0.0316585	hla	alpha-hemolysin	No matches
YP_499929.1	30.5068	-2.3	0.548457	-4.19358	2.75e-05	0.00170789	msa	modulator of SarA, Msa	No matches
YP_500618.1	1063.98	-2.37119	0.651157	-3.6415	0.000271055	0.00513119	scpA	cysteine protease precursor SspB	Quorum sensing
YP_501321.1	82.6082	-3.06501	0.61946	-4.94787	7.5e-07	0.000155653	feoA	hypothetical protein	Transporters
YP_499973.1	281.927	-3.07585	0.756034	-4.0684	4.73e-05	0.00198181	ald1	alanine dehydrogenase	Alanine, aspartate and glutamate metabolism
YP_498656.1	838.482	-3.8245	0.766008	-4.99276	5.95e-07	0.000155653	plc	phosphatidylinositol-specific phospholipase C	Inositol phosphate metabolism
YP_501422.1	8336.34	-3.85301	1.07298	-3.59093	0.000329498	0.00560403	aur	zinc metalloproteinase aureolysin	Staphylococcus aureus infection

### Sheet: Bov_clot_vs_Hum_Milk
Supplemental Table 3: Genes differentially expressed in milk media
Saureus_NCTC8325_corresponding genes	baseMean	log2FoldChange	lfcSE	stat	pvalue	padj	Gene	Annotation	Pathway Analysis
YP_499665.1	2116.48	5.68799	0.74656	7.61893	2.56e-14	7.1e-12	hla	alpha-hemolysin	Bacterial toxins
YP_501422.1	8336.34	5.21036	0.993569	5.24409	1.57e-07	3.67e-06	aur	zinc metalloproteinase aureolysin	Staphylococcus aureus infection
YP_498698.1	1420.74	4.98576	0.761133	6.55045	5.74e-11	4.9e-09	pnp	purine nucleoside phosphorylase	RNA degradation
YP_498713.1	27523.4	4.69267	0.789364	5.94488	2.77e-09	1.23e-07	adhE	bifunctional acetaldehyde-CoA/alcohol dehydrogenase	Pyruvate metabolism
YP_498656.1	838.482	4.25299	0.708936	5.99912	1.98e-09	8.99e-08	plc	phosphatidylinositol-specific phospholipase C	Inosital phosphate metabolism
YP_500917.1	44447.5	4.08346	0.615062	6.63911	3.16e-11	3.05e-09	lacE	PTS system lactose-specific transporter subunit IIBC	Galactose metabolism
YP_500916.1	29846.7	4.03852	0.614838	6.56843	5.08e-11	4.52e-09	lacG	6-phospho-beta-galactosidase	Galactose metabolism
YP_500918.1	10579.6	3.9051	0.605274	6.45179	1.11e-10	7.92e-09	lacF	PTS system lactose/cellobiose-specific IIA component	Galactose metabolism
YP_500919.1	30647.5	3.89823	0.593059	6.57309	4.93e-11	4.52e-09	lacD	tagatose 1,6-diphosphate aldolase	Galactose metabolism
YP_500920.1	32141.8	3.67639	0.575225	6.39121	1.65e-10	1.07e-08	lacC	tagatose-6-phosphate kinase	Galactose metabolism
YP_498633.1	1154.81	3.58157	0.402733	8.89315	5.94e-19	1.32e-15	group_2943	23S rRNA (pseudouridine(1915)-N(3))-methyltransferase RlmH	Ribosome biogenesis
YP_500921.1	22051.3	3.44924	0.545263	6.32583	2.52e-10	1.6e-08	lacB	galactose-6-phosphate isomerase subunit LacB	Galactose metabolism
YP_501418.1	1126.3	3.4171	0.588943	5.80208	6.55e-09	2.51e-07	arcB	ornithine carbamoyltransferase	Arginine biosynthesis
YP_500922.1	15071.1	3.29145	0.543486	6.05618	1.39e-09	6.88e-08	lacA	galactose-6-phosphate isomerase subunit LacA	Galactose metabolism
YP_499171.1	36384.3	3.27524	0.451729	7.25046	4.15e-13	7.68e-11	adhP	alcohol dehydrogenase	Glycolysis / Gluconeogenesis
YP_500766.1	1055.45	3.22945	0.72541	4.4519	8.51e-06	9.17e-05	ilvC	ketol-acid reductoisomerase	Valine, leucine and isoleucine biosynthesis
YP_501417.1	1420.04	3.21523	0.520869	6.17282	6.71e-10	3.63e-08	arcD	arginine/ornithine APC family amino acid-polyamine-organocation transporter, antiporter	Arginine biosynthesis
YP_500618.1	1063.98	3.04681	0.603188	5.05118	4.39e-07	8.33e-06	scpA	cysteine protease precursor SspB	Quorum sensing
YP_500767.1	1542.87	3.02573	0.731923	4.13395	3.57e-05	0.000300993	leuA	2-isopropylmalate synthase	Valine, leucine and isoleucine biosynthesis
YP_500763.1	1600.49	2.97541	0.607448	4.89821	9.67e-07	1.56e-05	ilvD	putative dihydroxy-acid dehydratase	Valine, leucine and isoleucine biosynthesis
YP_500769.1	1097.88	2.94633	0.712424	4.13564	3.54e-05	0.000300993	leuC	3-isopropylmalate dehydratase large subunit	Valine, leucine and isoleucine biosynthesis
YP_500770.1	484.312	2.84571	0.715623	3.97655	6.99e-05	0.000520892	leuD	3-isopropylmalate dehydratase small subunit	Valine, leucine and isoleucine biosynthesis
YP_500764.1	1889.2	2.82952	0.615593	4.59641	4.3e-06	5.58e-05	ilvB	acetolactate synthase large subunit	Valine, leucine and isoleucine biosynthesis
YP_498767.1	947.525	2.77614	0.59113	4.69632	2.65e-06	3.72e-05	rlp	RGD-containing lipoprotein	Quorum sensing
YP_501419.1	1449.27	2.76964	0.64974	4.2627	2.02e-05	0.000190803	arcA	arginine deiminase	Arginine biosynthesis
YP_501416.1	1196.33	2.72784	0.452326	6.03069	1.63e-09	7.55e-08	arcC	carbamate kinase	Arginine biosynthesis
YP_499846.1	726.052	2.65841	0.651792	4.07862	4.53e-05	0.000368405	nuc	thermonuclease precursor family protein	No matches
YP_498699.1	1615.4	2.65428	0.624196	4.25232	2.12e-05	0.000195697	group_2562	putative tetracycline resistance protein	Antimicrobial resistance genes
#N/A	135.655	2.56979	0.539751	4.76106	1.93e-06	2.85e-05	group_1496	#N/A	No matches
YP_500768.1	942.304	2.55687	0.693905	3.68476	0.000228918	0.00138474	leuB	3-isopropylmalate dehydrogenase	Valine, leucine and isoleucine biosynthesis
YP_498766.1	235.508	2.53991	0.565443	4.49188	7.06e-06	7.95e-05	group_350	peptide ABC transporter permease	Quorum sensing
YP_501321.1	82.6082	2.53881	0.560089	4.53286	5.82e-06	6.95e-05	feoA	hypothetical protein	Transporters
YP_500765.1	284.593	2.46842	0.67915	3.63457	0.00027844	0.00165277	group_1444	acetolactate synthase 1 regulatory subunit	Valine, leucine and isoleucine biosynthesis
YP_498779.1	271.242	2.3989	0.54491	4.40239	1.07e-05	0.000112649	group_2437	isoprenylcysteine carboxyl methyltransferase	No matches
YP_501067.1	1996.93	2.38062	0.44884	5.30395	1.13e-07	2.76e-06	hutI	putative imidazolonepropionase	Histidine metabolism
YP_501415.1	610.42	2.35053	0.386973	6.07415	1.25e-09	6.44e-08	group_2349	hypothetical protein	Arginine biosynthesis
YP_499452.1	2130.24	2.27014	0.431082	5.26616	1.39e-07	3.36e-06	argG	putative argininosuccinate synthase	Arginine biosynthesis
YP_499172.1	26.5307	2.26803	0.581581	3.89977	9.63e-05	0.000667974	group_1916	hypothetical protein	No matches
YP_500996.1	641.935	2.26464	0.570672	3.96837	7.24e-05	0.000531961	sarV	staphylococcal accessory regulator family protein	No matches
#N/A	2350.83	2.22309	0.554779	4.00717	6.15e-05	0.000473689	ggt	#N/A	Glutathione metabolism
YP_500936.1	12145.9	2.22148	0.44478	4.99457	5.9e-07	1.08e-05	alsS	putative acetolactate synthase	Valine, leucine and isoleucine biosynthesis
YP_499036.1	517.494	2.2093	0.327877	6.7382	1.6e-11	1.78e-09	group_1948	O-methyltransferase	No matches
YP_499045.1	5144.66	2.1966	0.359632	6.10791	1.01e-09	5.34e-08	ispE	4-diphosphocytidyl-2-C-methyl-D-erythritol kinase	Biosynthesis of secondary metabolites
YP_499657.1	200.297	2.16437	0.616936	3.50826	0.000451049	0.00237845	group_1878	hypothetical protein	No matches
#N/A	261.416	2.15607	0.534566	4.03332	5.5e-05	0.000429888	group_259	#N/A	No matches
YP_498996.1	842.231	2.1522	0.757546	2.84102	0.00449693	0.0153587	cobW	putative GTPases (G3E family)	No matches
YP_500771.1	777.293	2.12748	0.702645	3.02781	0.00246329	0.00954364	ilvA	threonine dehydratase biosynthetic, IlvA_1	Valine, leucine and isoleucine biosynthesis
#N/A	9.17165	2.11807	0.904222	2.34242	0.0191591	0.049805	group_1960	#N/A	No matches
YP_498689.1	141.704	2.11429	0.538236	3.92818	8.56e-05	0.000607081	group_370	hypothetical protein	Galactose metabolism
YP_501068.1	2346.16	2.10457	0.492212	4.27573	1.91e-05	0.000183883	hutU	urocanate hydratase	Histidine metabolism
YP_498785.1	44931.1	2.08384	0.640433	3.25381	0.0011387	0.00516957	pflA	pyruvate formate-lyase activating enzyme	Pyruvate metabolism
YP_500619.1	731.534	2.08135	0.540225	3.85274	0.000116805	0.000783405	scpB	Staphostatin A	Quorum sensing
YP_498775.1	275.441	2.05815	0.516805	3.98245	6.82e-05	0.000513308	group_2825	maltose/maltodextrin ABC superfamily ATP binding cassette transporter, membrane protein	No matches
YP_500935.1	4393.6	2.05113	0.427554	4.79737	1.61e-06	2.41e-05	budA1	alpha-acetolactate decarboxylase	Butanoate metabolism
YP_498776.1	424.939	2.04779	0.478717	4.27767	1.89e-05	0.00018309	group_348	oxidoreductase	No matches
YP_498690.1	34.6364	2.04474	0.575592	3.55241	0.000381724	0.00206689	tuaA	hypothetical protein	No matches
YP_499709.1	9213.74	2.03496	0.634094	3.20923	0.00133089	0.0058161	carB	putative carbamoyl-phosphate synthase, pyrimidine-specific, large chain	Pyrimidine metabolism
YP_499710.1	2856.52	2.01445	0.616712	3.26644	0.00108908	0.0049748	pyrF	orotidine 5'-phosphate decarboxylase	Pyrimidine metabolism
YP_498777.1	389.201	2.00256	0.52109	3.84303	0.000121527	0.00081262	mviM	NADH-dependent dehydrogenase	No matches
YP_501436.1	1428.56	-2.01508	0.773738	-2.60435	0.00920491	0.0276521	asp2	accessory Sec system protein Asp2	No matches
YP_501233.1	22956	-2.03559	0.510442	-3.98791	6.67e-05	0.000503343	group_2378	hypothetical protein	No matches
YP_500912.1	10876.2	-2.04093	0.593507	-3.43876	0.000584387	0.00291537	betT	BCCT family osmoprotectant transporter	No matches
YP_500813.1	1285.8	-2.05694	0.395325	-5.20316	1.96e-07	4.32e-06	group_1874	bacteriophage L54a single-stranded DNA binding protein	Homologous recombination
YP_498643.1	3188.1	-2.06546	0.403073	-5.12429	2.99e-07	5.97e-06	fccB	hypothetical protein	Sulfur metabolism
YP_008530241.1	9318.63	-2.07886	0.606314	-3.42869	0.000606497	0.00299422	mscL	large-conductance mechanosensitive channel	No matches
YP_500628.1	1218.17	-2.08886	0.309903	-6.74035	1.58e-11	1.78e-09	pfbA	hypothetical protein	No matches
#N/A	24.2043	-2.09022	0.364178	-5.73956	9.49e-09	3.34e-07	group_285	#N/A	No matches
YP_501230.1	1212.88	-2.10386	0.419992	-5.00929	5.46e-07	1.02e-05	group_2089	hypothetical protein	No matches
YP_499547.1	303.758	-2.10862	0.410052	-5.14231	2.71e-07	5.53e-06	group_299	GNAT family acetyltransferase	No matches
#N/A	10.561	-2.11348	0.604014	-3.49906	0.000466905	0.00243317	group_1910	#N/A	No matches
YP_501339.1	59.4093	-2.12607	0.557601	-3.81289	0.000137353	0.00089948	group_42	hypothetical protein	No matches
YP_500177.1	18099.8	-2.12705	0.261773	-8.12555	4.45e-16	1.98e-13	glyS	putative glycyl-tRNA synthetase	No matches
YP_501019.1	585.315	-2.14261	0.702337	-3.05069	0.00228313	0.00900277	utp	urea transporter	No matches
YP_501091.1	1258.04	-2.14868	0.473429	-4.53853	5.66e-06	6.83e-05	emrA	multidrug resistance protein A, drug resistance transporter	No matches
YP_498962.1	8002.1	-2.18523	0.561649	-3.89073	9.99e-05	0.000691188	pbuX	NCS2 family nucleobase:cation symporter-2	No matches
YP_501442.1	601.561	-2.189	0.300631	-7.28134	3.31e-13	6.67e-11	group_409	hypothetical protein	No matches
YP_499105.1	26908.6	-2.19247	0.258762	-8.4729	2.39e-17	1.77e-14	group_2145	chaperone protein HchA	No matches
YP_501065.1	8458.11	-2.21658	0.379259	-5.8445	5.08e-09	2.17e-07	group_2561	oxidoreductase	No matches
YP_499811.1	705.592	-2.26459	0.332515	-6.81049	9.73e-12	1.44e-09	group_2746	hydrolase alpha/beta fold domain-containing protein	No matches
YP_501437.1	970.992	-2.28667	0.811058	-2.81937	0.00481184	0.0161853	asp1	accessory Sec system protein Asp1	No matches
YP_499524.1	188.553	-2.29457	0.765457	-2.99765	0.00272072	0.0103602	group_2029	hypothetical protein	No matches
YP_501198.1	1251.76	-2.37872	0.431636	-5.51094	3.57e-08	1.04e-06	group_3081	epimerase/dehydratase	No matches
YP_499558.1	2072.39	-2.39872	0.717126	-3.3449	0.000823112	0.00391461	purE	putative phosphoribosylaminoimidazole carboxylase catalytic subunit	Purine metabolism
YP_501090.1	4361.72	-2.46862	0.471449	-5.23623	1.64e-07	3.74e-06	group_2314	MFS family major facilitator multidrug:cation transporter	No matches
YP_498961.1	2521.17	-2.48904	0.598382	-4.15962	3.19e-05	0.000280829	xprT	xanthine phosphoribosyltransferase	Purine metabolism
YP_501103.1	215.051	-2.49808	0.500202	-4.99414	5.91e-07	1.08e-05	group_1864	hemin import ATP-binding protein	No matches
#N/A	6.93016	-2.54923	0.899024	-2.83555	0.00457467	0.0155525	group_2252	#N/A	No matches
YP_499375.1	1039.18	-2.55105	0.441249	-5.78143	7.41e-09	2.7e-07	group_3174	hypothetical protein	No matches
YP_498735.1	9088.97	-2.55311	0.52741	-4.84084	1.29e-06	2.01e-05	group_3266	hypothetical protein	No matches
YP_498799.1	1119.41	-2.56602	0.599804	-4.27809	1.88e-05	0.00018309	group_2905	hypothetical protein	No matches
YP_498945.1	11246.4	-2.5746	0.530514	-4.85302	1.22e-06	1.9e-05	group_2036	hypothetical protein	No matches
#N/A	901.383	-2.58259	0.696116	-3.71	0.000207262	0.00127156	group_3131	#N/A	No matches
YP_500864.1	7767.71	-2.59426	0.38338	-6.76682	1.32e-11	1.72e-09	group_2183	hypothetical protein	No matches
YP_499385.1	3621.92	-2.60984	0.456204	-5.72077	1.06e-08	3.57e-07	osmC	osmotically inducible protein OsmC	No matches
YP_499446.1	3787.82	-2.63947	0.310958	-8.48819	2.1e-17	1.77e-14	group_2424	FMN oxidoreductase	No matches
YP_501352.1	3561.72	-2.6452	0.396415	-6.67279	2.51e-11	2.53e-09	group_2696	hypothetical protein	Biosynthesis of secondary metabolites
YP_499559.1	6333.62	-2.67091	0.700884	-3.81077	0.000138533	0.000904537	purK	5-(carboxyamino)imidazole ribonucleotide synthase	Purine metabolism
YP_499367.1	530.043	-2.70907	0.431721	-6.27504	3.5e-10	2.12e-08	group_1788	N-acetyltransferase GCN5	No matches
YP_499366.1	149.52	-2.71819	0.505423	-5.37804	7.53e-08	1.99e-06	group_1558	hypothetical protein	No matches
YP_501104.1	379.592	-2.9519	0.506962	-5.82272	5.79e-09	2.3e-07	hrtB	permease domain-containing protein	ABC transporters
YP_501353.1	7914.25	-3.00747	0.382079	-7.87135	3.51e-15	1.11e-12	group_3215	hypothetical protein	No matches
YP_500727.1	4522.18	-3.01537	0.464785	-6.48767	8.72e-11	6.91e-09	argE	succinyl-diaminopimelate desuccinylase	Lysine biosynthesis
YP_499810.1	26414.4	-3.9304	0.581891	-6.75454	1.43e-11	1.77e-09	glpD	DNA-directed DNA polymerase III subunit gamma and tau	Glycerophospholipid metabolism
YP_501025.1	4312.5	-3.9537	0.794314	-4.97751	6.44e-07	1.15e-05	ureG	urease accessory protein UreG	Arginine biosynthesis & purine metabolism
YP_501026.1	7468.1	-4.14174	0.799096	-5.18303	2.18e-07	4.66e-06	ureD	urease accessory protein UreD	Arginine biosynthesis & purine metabolism
YP_501020.1	582.464	-4.1882	1.07156	-3.9085	9.29e-05	0.000652441	ureA	urease subunit gamma	Arginine biosynthesis & purine metabolism
YP_501024.1	5600.51	-4.34065	0.837498	-5.18288	2.18e-07	4.66e-06	ureF	urease accessory protein UreF	Arginine biosynthesis & purine metabolism
YP_501023.1	5055.63	-4.36467	0.843873	-5.17219	2.31e-07	4.87e-06	ureE	urease accessory protein UreE	Arginine biosynthesis & purine metabolism
YP_501022.1	11915.3	-4.58521	1.01308	-4.52602	6.01e-06	7.06e-05	ureC	urease subunit alpha	Arginine biosynthesis & purine metabolism
YP_501021.1	3322.04	-4.63927	1.04467	-4.44091	8.96e-06	9.61e-05	ureB	urease subunit beta	Arginine biosynthesis & purine metabolism
YP_500812.1	220.344	-5.27096	0.762535	-6.91242	4.76e-12	8.14e-10	sceD	transglycosylase SceD	No matches
