## Supplemental Table 5 for "Bacterial metabolic remodelling by convergent evolution in response to host niche-dependent nutrient availability"

### Sheet: Strains or plasmids
Supplemental Table 5: Constructs used in this study
Strain or plasmid	Genotype or description	Reference
pALC2073	Tetracycline-inducible expression vector	https://doi.org/10.1016/j.plasmid.2008.10.001
pCT	Derivative of pALC, C-terminal 6xHis-tag and Strep-tagII	Dara O'Halloran and Joan Geoghegan, unpublished
pIMAY-Z	Alelle replacement vector with lacZ blue/white screening	doi: 10.1128/mBio.00308-15
DC10B	DH10B background, Δdcm	doi: 10.1128/mBio.00277-11
AH1919	USA300 LACΔaurΔsspABΔscpA spl::erm	DOI: 10.1128/JB.00369-11
AH919 pALC2073	USA300 LACΔaurΔsspABΔscpA spl::erm empty expression plasmid	This study
AH1919 pCT::aur	USA300 LACΔaurΔsspABΔscpA Δspl::erm overexpression aur	This study
AR802Δaur	aureolysin deletion	This study
AR802Δaur pCT::aur	aureolysin deletion with aureolysin complementation	This study
F40Δaur	aureolysin deletion	This study
F40Δaur pCT::aur	aureolysin deletion with aureolysin complementation	This study
E48Δaur	aureolysin deletion	This study
E48Δaur pCT::aur	aureolysin deletion with aureolysin complementation	This study
CTH96Δaur	aureolysin deletion	This study
CTH96Δaur pCT::aur	aureolysin deletion with aureolysin complementation	This study
NewbouldΔaur	aureolysin deletion	This study
NewbouldΔaur pCT::aur	aureolysin deletion with aureolysin complementation	This study
AR802ΔsspA	SspA serine protease deletion	This study
AR802ΔsspA pCT::sspA	SspA deletion with SspA complementation	This study
F40ΔsspA	SspA serine protease deletion	This study
CTH96ΔsspA	SspA serine protease deletion	This study
KVSA-7 pALC2073	empty expression construct	This study
KVSA-7 pCT::aur	overexpression of aureolysin	This study
KVSA-7 pCT::sspA	overexpression of SspA serine protease	This study
E17 pALC2073	empty expression construct	This study
E17 pCT::aur	overexpression of aureolysin	This study
E17 pCT::sspA	overexpression of SspA serine protease	This study
E27 pALC2073	empty expression construct	This study
E27 pCT::aur	overexpression of aureolysin	This study
55435 pALC2073	empty expression construct	This study
55435 pCT::aur	overexpression of aureolysin	This study
83075 pALC2073	empty expression construct	This study
83075 pCT::aur	overexpression of aureolysin	This study
H064020492	empty expression construct	This study
H064020492 pCT::aur	overexpression of aureolysin	This study
IL117 pALC2073	empty expression construct	This study
IL117 pCT::aur	overexpression of aureolysin	This study
IL117 pCT::sspA	overexpression of SspA serine protease	This study
HABITAT_Aarestrup	1988-1995	DK
HABITAT_Aarestrup	1988-1995	DK
HABITAT_Aarestrup	1988-1995	DK
HABITAT_Aarestrup	1988-1995	US
HABITAT_Aarestrup	1988-1995	US
HABITAT_Aarestrup	1988-1995	US
HABITAT_Aarestrup	1988-1995	US
HABITAT_Aarestrup	1988-1995	US
HABITAT_Aarestrup	1988-1995	US
HABITAT_Aarestrup	1988-1995	IE
HABITAT_Aarestrup	1988-1995	IE
HABITAT_Aarestrup	1988-1995	IE
HABITAT_Aarestrup	1988-1995	IE
BIGsdb	2000	IE
BIGsdb	NA	GB
New_isolates	1988-1995	DK
BIGsdb
New_isolates	1988-1995	US
BIGsdb	NA	GB
New_isolates	1988-1995	GB
BIGsdb
HABITAT_Seo	2010	KR
HABITAT_Seo	2010	KR
HABITAT_Seo	2011	KR
HABITAT_Seo	2011	KR
HABITAT_Seo	2011	KR
HABITAT_Seo	2011	KR
HABITAT_Seo	2011	KR
HABITAT_Seo	2011	KR
HABITAT_Seo	2011	KR
HABITAT_Seo	2012	KR
HABITAT_Seo	2012	KR
HABITAT_Seo	2012	KR
HABITAT_Seo	2012	KR
HABITAT_Seo	2012	KR
HABITAT_Seo	2012	KR
HABITAT_Seo	2012	KR
HABITAT_Seo	2012	KR
HABITAT_Seo	2012	KR
HABITAT_Seo	2012	KR
HABITAT_Seo	2012	KR
HABITAT_Seo	2012	KR
HABITAT_Seo	2012	KR
HABITAT_Seo	2012	KR
HABITAT_Seo	2012	KR
HABITAT_Seo	2012	KR
HABITAT_Seo	2012	KR
HABITAT_Seo	2012	KR
HABITAT_Seo	2012	KR
HABITAT_Seo	2012	KR
HABITAT_Seo	2012	KR
HABITAT_Seo	2012	KR
HABITAT_Seo	2012	KR
HABITAT_Seo	2012	KR
HABITAT_Seo	2012	KR
HABITAT_Seo	2012	KR
HABITAT_Seo	2012	KR
HABITAT_Seo	2012	KR
HABITAT_Seo	2012	KR
HABITAT_Seo	2012	KR
HABITAT_Seo	2012	KR
BIGsdb	NA	US
HABITAT_Aarestrup	1988-1995	US
New_isolates	1988-1995	US
HABITAT_Aarestrup	1988-1995	US
HABITAT_Aarestrup	1988-1995	US
HABITAT_Aarestrup	1988-1995	US
HABITAT_Aarestrup	1988-1995	US
BIGsdb	1987	US
BIGsdb	1987	US
BIGsdb	1987	US
HABITAT_Aarestrup	1988-1995	IE
HABITAT_Aarestrup	1988-1995	IE
HABITAT_Aarestrup	1988-1995	IE
New_isolates	1988-1995	IE
HABITAT_Aarestrup	1988-1995	IE
HABITAT_Aarestrup	1988-1995	IE
New_isolates	1988-1995	ZW
HABITAT_Aarestrup	1988-1995	ZW
HABITAT_Aarestrup	1988-1995	ZW
BIGsdb	2006	Scotland
BIGsdb	2007	Scotland
BIGsdb	2009	Scotland
Scottish Reference Laboratory	2005	Scotland
Scottish Reference Laboratory	2007	Scotland
Scottish Reference Laboratory	2007	Scotland
Scottish Reference Laboratory	2008	Scotland
Scottish Reference Laboratory	2008	Scotland
Hermina de Lencastre	2001	Denmark
Hermina de Lencastre	1991	UK
Hermina de Lencastre	2008	Portugal
Hermina de Lencastre	2003	Portugal
Hermina de Lencastre	2003	Portugal
Hermina de Lencastre	2003	Portugal
Hermina de Lencastre	2003	Portugal
Hermina de Lencastre	2003	Portugal
Hermina de Lencastre	2003	Hungary
Hermina de Lencastre	2006	Portugal
Hermina de Lencastre	2001	Portugal
HABITAT_Schmidt	Oct2013-Mar14	ZA
HABITAT_Schmidt	Oct2013-Mar14	ZA
BIGsdb	2000
BIGsdb	2000
BIGsdb	2000
BIGsdb	2000
BIGsdb	2000
BIGsdb	2000
BIGsdb	2000
BIGsdb	1998
BIGsdb	1998
BIGsdb	1998
BIGsdb	1998
BIGsdb	1998
BIGsdb	1998
BIGsdb	1998
BIGsdb	2002
BIGsdb	2003
BIGsdb	2005
BIGsdb	2006
BIGsdb	2006
BIGsdb	2006
BIGsdb	2007
BIGsdb	2007
BIGsdb	2007
BIGsdb	2008
BIGsdb	2000	GGHB
BIGsdb	2000	Tayside
BIGsdb	2002
BIGsdb	2002
BIGsdb	2002
BIGsdb	2002
BIGsdb	2002
BIGsdb	2002
BIGsdb	2002
BIGsdb	2002
BIGsdb	2002
BIGsdb	2002
BIGsdb	2005	GGHB
BIGsdb	2006	Tayside
BIGsdb	2007	Grampian
BIGsdb	2008	Grampian
BIGsdb	2008	Lothian
BIGsdb	2009	GG&C
BIGsdb	2009	GG&C
BIGsdb	2010	Lanarkshire
BIGsdb	2010	GG&C
BIGsdb	2011	Borders
BIGsdb	2011	Tayside
BIGsdb
BIGsdb
BIGsdb	2004
BIGsdb	2004
BIGsdb	2004
BIGsdb	2004
BIGsdb	2011
BIGsdb	2011
BIGsdb	2011
BIGsdb	2011
BIGsdb	2011
BIGsdb
BIGsdb	2011
BIGsdb	2012
BIGsdb
HABITAT_Schmidt	Oct2013-Mar14	ZA
BIGsdb
BIGsdb
BIGsdb	2005
BIGsdb
BIGsdb	2008
BIGsdb
BIGsdb	2005-2006
BIGsdb	2005	Moldova
BIGsdb	2007
BIGsdb
Gavin Paterson
HABITAT_Holtfreter	2008	DE
HABITAT_Holtfreter	2009	DE
HABITAT_Holtfreter	2010	DE
HABITAT_Holtfreter	2011	DE
HABITAT_Holtfreter	2012	DE
HABITAT_Holtfreter	2013	DE
HABITAT_Holtfreter	2015	DE
HABITAT_Holtfreter	2015	DE
HABITAT_Holtfreter	2016	DE
Gavin Paterson
Gavin Paterson
Gavin Paterson
Gavin Paterson
Gavin Paterson
Gavin Paterson
Gavin Paterson
Gavin Paterson
