## Supplemental Table 6 for "Bacterial metabolic remodelling by convergent evolution in response to host niche-dependent nutrient availability"

### Sheet: Primers
Supplemental Table 6: Primers used in this study
Primer Name	Sequence (5'-3'; restriction site underlined, complementary sequence lowercase)
pCT::aur F	aataagcttgatggtaccgagctcAAGCTGTTTTTAAGATTTCAG
pCT::aur R	aaattgaggatgagaccagaattcCTCCACGCCTACTTC
pCT::sspA F	aataagcttgatggtaccgagctcGTAAATAAATTTTTTGGAGGTT
pCT::sspA R	aaattgaggatgagaccagaattcTGCAGCGTCAGG
pALC2073 MCS F	ATACCGCACAGATGCGTAAGG
pALC2073 MCS R	CGATGACTTAGTAAAGCACATCTAA
aur A	cctcactaaagggaacaaaagctgggtaccCATTAGGCATCTGGTTTGTC
aur B	gtttaacattacttcttcttgtttatTTCCTCCTGAAATCTTAAAAACAG
aur C	ctgtttttaagatttcaggaggaaATAAACAAGAAGAAGTAATGTTAAAC
aur D	cgactcactatagggcgaattggagctcTATGAACCATTGATGATTGAACT
aur OUT F	AACGCGATTAAGTATGAT
aur OUT R	CCAGGTGAGGTTTTGAC
sspA A	cctcactaaagggaacaaaagctgggtaccGGACGTCGTGAACTA
sspA B	tactaaatctaaattaagatgaagtttaCATCTAAAAACCTCCAAAAAA
sspA C	ttttttggaggtttttagatgTAAACTTCATCTTAATTTAGATTTAGTA
sspA D	attggagctccaccgcggtggcggccgcTTTAGCACTTTCTTTTTCTTTTACA
sspA OUT F	GCAATCGTTCCAGGCTCATC
sspA OUT R	TCTTCTTGTATCGCTTCGTTTTC
pIMAY-Z MCS F	TACATGTCAAGAATAAACTGCCAAAGC
pIMAY-Z MCS R	AATACCTGTGACGGAAGATCACTTCG
HABITAT_Aarestrup	1988-1995
HABITAT_Aarestrup	1988-1995
HABITAT_Aarestrup	1988-1995
HABITAT_Aarestrup	1988-1995
HABITAT_Aarestrup	1988-1995
HABITAT_Aarestrup	1988-1995
HABITAT_Aarestrup	1988-1995
HABITAT_Aarestrup	1988-1995
HABITAT_Aarestrup	1988-1995
HABITAT_Aarestrup	1988-1995
HABITAT_Aarestrup	1988-1995
HABITAT_Aarestrup	1988-1995
HABITAT_Aarestrup	1988-1995
BIGsdb	2000
BIGsdb	NA
New_isolates	1988-1995
BIGsdb
New_isolates	1988-1995
BIGsdb	NA
New_isolates	1988-1995
BIGsdb
HABITAT_Seo	2010
HABITAT_Seo	2010
HABITAT_Seo	2011
HABITAT_Seo	2011
HABITAT_Seo	2011
HABITAT_Seo	2011
HABITAT_Seo	2011
HABITAT_Seo	2011
HABITAT_Seo	2011
HABITAT_Seo	2012
HABITAT_Seo	2012
HABITAT_Seo	2012
HABITAT_Seo	2012
HABITAT_Seo	2012
HABITAT_Seo	2012
HABITAT_Seo	2012
HABITAT_Seo	2012
HABITAT_Seo	2012
HABITAT_Seo	2012
HABITAT_Seo	2012
HABITAT_Seo	2012
HABITAT_Seo	2012
HABITAT_Seo	2012
HABITAT_Seo	2012
HABITAT_Seo	2012
HABITAT_Seo	2012
HABITAT_Seo	2012
HABITAT_Seo	2012
HABITAT_Seo	2012
HABITAT_Seo	2012
HABITAT_Seo	2012
HABITAT_Seo	2012
HABITAT_Seo	2012
HABITAT_Seo	2012
HABITAT_Seo	2012
HABITAT_Seo	2012
HABITAT_Seo	2012
HABITAT_Seo	2012
HABITAT_Seo	2012
HABITAT_Seo	2012
BIGsdb	NA
HABITAT_Aarestrup	1988-1995
New_isolates	1988-1995
HABITAT_Aarestrup	1988-1995
HABITAT_Aarestrup	1988-1995
HABITAT_Aarestrup	1988-1995
HABITAT_Aarestrup	1988-1995
BIGsdb	1987
BIGsdb	1987
BIGsdb	1987
HABITAT_Aarestrup	1988-1995
HABITAT_Aarestrup	1988-1995
HABITAT_Aarestrup	1988-1995
New_isolates	1988-1995
HABITAT_Aarestrup	1988-1995
HABITAT_Aarestrup	1988-1995
New_isolates	1988-1995
HABITAT_Aarestrup	1988-1995
HABITAT_Aarestrup	1988-1995
BIGsdb	2006
BIGsdb	2007
BIGsdb	2009
Scottish Reference Laboratory	2005
Scottish Reference Laboratory	2007
Scottish Reference Laboratory	2007
Scottish Reference Laboratory	2008
Scottish Reference Laboratory	2008
Hermina de Lencastre	2001
Hermina de Lencastre	1991
Hermina de Lencastre	2008
Hermina de Lencastre	2003
Hermina de Lencastre	2003
Hermina de Lencastre	2003
Hermina de Lencastre	2003
Hermina de Lencastre	2003
Hermina de Lencastre	2003
Hermina de Lencastre	2006
Hermina de Lencastre	2001
HABITAT_Schmidt	Oct2013-Mar14
HABITAT_Schmidt	Oct2013-Mar14
BIGsdb	2000
BIGsdb	2000
BIGsdb	2000
BIGsdb	2000
BIGsdb	2000
BIGsdb	2000
BIGsdb	2000
BIGsdb	1998
BIGsdb	1998
BIGsdb	1998
BIGsdb	1998
BIGsdb	1998
BIGsdb	1998
BIGsdb	1998
BIGsdb	2002
BIGsdb	2003
BIGsdb	2005
BIGsdb	2006
BIGsdb	2006
BIGsdb	2006
BIGsdb	2007
BIGsdb	2007
BIGsdb	2007
BIGsdb	2008
BIGsdb	2000
BIGsdb	2000
BIGsdb	2002
BIGsdb	2002
BIGsdb	2002
BIGsdb	2002
BIGsdb	2002
BIGsdb	2002
BIGsdb	2002
BIGsdb	2002
BIGsdb	2002
BIGsdb	2002
BIGsdb	2005
BIGsdb	2006
BIGsdb	2007
BIGsdb	2008
BIGsdb	2008
BIGsdb	2009
BIGsdb	2009
BIGsdb	2010
BIGsdb	2010
BIGsdb	2011
BIGsdb	2011
BIGsdb
BIGsdb
BIGsdb	2004
BIGsdb	2004
BIGsdb	2004
BIGsdb	2004
BIGsdb	2011
BIGsdb	2011
BIGsdb	2011
BIGsdb	2011
BIGsdb	2011
BIGsdb
BIGsdb	2011
BIGsdb	2012
BIGsdb
HABITAT_Schmidt	Oct2013-Mar14
BIGsdb
BIGsdb
BIGsdb	2005
BIGsdb
BIGsdb	2008
BIGsdb
BIGsdb	2005-2006
BIGsdb	2005
BIGsdb	2007
BIGsdb
Gavin Paterson
HABITAT_Holtfreter	2008
HABITAT_Holtfreter	2009
HABITAT_Holtfreter	2010
HABITAT_Holtfreter	2011
HABITAT_Holtfreter	2012
HABITAT_Holtfreter	2013
HABITAT_Holtfreter	2015
HABITAT_Holtfreter	2015
HABITAT_Holtfreter	2016
Gavin Paterson
Gavin Paterson
Gavin Paterson
Gavin Paterson
Gavin Paterson
Gavin Paterson
Gavin Paterson
Gavin Paterson
